# Systematic discovery of protein kinase-like domains reveals diverse evolutionary strategies in the human oral microbiome

**DOI:** 10.64898/2026.09.18.752743

**Authors:** Marianna Krysińska, Weronika Śliczniak, Zuzanna Jakubowska, Marcin Gradowski

**Author notes:** Correspondence: Marcin Gradowski.

## Abstract

The protein kinase-like (PKL) superfamily regulates metabolism, biofilm formation, host interactions, and antimicrobial resistance in bacteria, although much of its diversity remains unknown. We used a structure-based pipeline that combined protein structure prediction with structural similarity searches to search 5.1 million protein sequences in the Human Oral Microbiome Database (HOMD). Together with 30 families that had been previously characterized, we identified 20 PKL families new to this genome collection: 15 entirely novel and 5 previously reported as preliminary findings. Our taxonomic analysis revealed that the families were distributed either across multiple bacterial phyla or restricted to a single species; hits spanning domains suggest either ancient origins or horizontal transfer. Three families were examined in detail and show different evolutionary pathways: SEAE1 from *Segetibacter aerophilus*, which is a putative lipid kinase; POGI1 from *Porphyromonas gingivalis*, a putative ethanolamine kinase with the PKL fold that is limited to pathogens; and SrfA-N from *Haemophilus parainfluenzae*, a non-catalytic scaffold that has been convergently co-opted as a tripartite toxin platform. Taken together, these examples demonstrate enzymatic specialization, adaptation specific to pathogens and structural co-option. The families identified are candidates for further mechanistic study.
