## Supplementary material for "Systematic discovery of protein kinase-like domains reveals diverse evolutionary strategies in the human oral microbiome": Suppl. Table S1

### Sheet: Description
Index
Index	Index
ID	Unique protein accession number in a database
Organism	Name of the organism from which the protein originates
KINtaro_name	Protein label assigned by the KINtaro
KINtaro_ID	Protein identifier in the KINtaro
CD-search_domains
Index	Index
ID	Unique protein accession number in a database
Organism	Name of the organism from which the protein originates
CDD ID	Identifier for the conserved domain database
CDD domain	Name of the conserved domain found in the protein
Short description	Description of the conserved domain's function or associated processes
CD-length	Length of the conserved domain in amino acids
E-value	Statistical measure of domain match significance (lower values indicate better matches)
Range	Amino acid range in the protein sequence where the domain is located
Length	Total length of the protein sequence in amino acids
HHpred_other
Index	Index
ID	Unique protein accession number in a database
Organism	Name of the organism from which the protein originates
Range	Amino acid range in the protein sequence where the domain is located
Hit	Protein structure or function identification
E-value	Statistical measure of domain match significance (lower values indicate better matches)
Length	Total length of the protein sequence in amino acids
HHpred_kinase_hit
#	Index
ID	Unique protein accession number in a database
Organism	Name of the organism from which the protein originates
Rank	Ranking of the identified match
Hit	Protein structure or function identification
E-value	Statistical measure of domain match significance (lower values indicate better matches)
Type	The classification of the identified PKL domain (p for pseudokinase or k for kinase)
Predicted PKL domain	Amino acid range within the protein where the predicted PKL (Protein Kinase-Like) domain is located
DeepTMHMM
Index	Index
ID	Unique protein accession number in a database
Topology	Protein topology info. inside – cytoplasmic-facing region, TMhelix – transmembrane α-helix, outside – extracellular/periplasmic-facing region
start/end	1-based coordinates delimiting the beginning and end of each topology segment within the full-length sequence

### Sheet: A. Index
Index	HOMD ID 9.15a	NCBI ID 2025	HOMD v9.15a Organism	NCBI Organism 2025	HOMD v9.15a Description	NCBI Description 2025	KINtaro_name	KINtaro_ID	Family Range
1	SEQF1881_02734	EHO49528.1	HMT-082 Lachnoanaerobaculum orale F0431	Lachnospiraceae bacterium oral taxon 082 str. F0431	hypothetical protein	hypothetical protein HMPREF9099_02866	LACHF	PKLF000072	335-487
2	SEQF1881_02736	EHO49530.1	HMT-082 Lachnoanaerobaculum orale F0431	Lachnospiraceae bacterium oral taxon 082 str. F0431	hypothetical protein	hypothetical protein HMPREF9099_02868	LACHP	PKLF000073	34-305
3	SEQF1239_01683	CBW15734.1	HMT-718 Haemophilus parainfluenzae ATCC 33392	Haemophilus parainfluenzae T3T1	putative uncharacterized protein	MULTISPECIES: hypothetical protein	SrfA-N	PKLF000075	1-165
4	SEQF2717_02201	WP_014433412.1	HMT-994 Caldilinea aerophila DSM 14535 = NBRC 104270	Caldilinea	hypothetical protein	putative uncharacterized protein pm1818	CHLO1	PKLF000076	1-131
5	SEQF1914_01888	WP_009753732.1	HMT-149 Selenomonas sp._HMT_149 67H29BP	elenomonas sp. oral taxon 149	hypothetical protein	SAM-dependent methyltransferase	SELE1	PKLF000082	306-551
6	SEQF1971_02716	WP_016465202.1	HMT-186 Microbacterium flavescens F0373	Microbacterium sp. oral taxon 186	hypothetical protein	hypothetical protein	MICR1	PKLF000084	15-184
7	SEQF1975_00963	WP_013815849.1	HMT-619 Porphyromonas gingivalis TDC60	Porphyromonas gingivalis	hypothetical protein	hypothetical protein	POGI1	PKLF000085	1-438
8	SEQF1940_02364	EPF45845.1 (WP_016519645.1)	HMT-667 Treponema medium ATCC 700293	Treponema vincentii F0403	hypothetical protein	hypothetical protein HMPREF1222_02475	TREV1	PKLF000086	1-214
9	SEQF2721_00053	WP_015641213.1	HMT-988 Candidatus Saccharimonas aalborgensis NA	Candidatus Saccharimonas aalborgensis	hypothetical protein	hypothetical protein	CASA1	PKLF000087	1-223
10	SEQF2488_00759	WP_018136494.1	HMT-580 Campylobacter curvus DSM 6644	Campylobacter curvus	hypothetical protein	LicD family protein	CACU1	PKLF000088	265-476
11	SEQF2719_02671	WP_014561518.1	HMT-982 Ignavibacterium album JCM 16511	Ignavibacterium album	2-succinylbenzoate--CoA ligase	GNAT family N-acetyltransferase	IGAL1	PKLF000089	1078-1263
12	SEQF2757_01776	WP_021330896.1 (ERF60139.1)	HMT-769 Treponema socranskii ATCC 35536	Treponema socranskii	hypothetical protein	hypothetical protein	TRSO1	PKLF000091	1-191
13	SEQF2796_00301	WP_039327215.1	HMT-952 Saccharibacteria TM7 G-1 bacterium HMT 952 TM7x	Candidatus Nanosynbacter lyticus	hypothetical protein	hypothetical protein	CALY1	PKLF000092	1-256
14	SEQF2848_01819	WP_014103426.1	HMT-330 Micavibrio aeruginosavorus ARL-13	Micavibrio aeruginosavorus	hypothetical protein	hypothetical protein	MIAE1	PKLF000093	100-262
15	SEQF2848_02200	WP_014103805.1	HMT-330 Micavibrio aeruginosavorus ARL-13	Micavibrio aeruginosavorus	hypothetical protein	hypothetical protein	MIAE2	PKLF000094	1-209
16	SEQF3706_02971	WP_212330888.1	HMT-416 Fannyhessea sp._HMT_416 W9116	Atopobium sp. oral taxon 416	hypothetical protein	FHA domain-containing protein	AT416	PKLF000097	1-186
17	SEQF3157_01559	WP_147203046.1	HMT-261 Segetibacter aerophilus NBRC 106135	Segetibacter aerophilus	hypothetical protein	hypothetical protein	SEAE1	PKLF000098	59-310
18	SEQF3679_00987	WP_200771915.1	HMT-948 Streptococcus lactarius CCUG 66490	Streptococcus	hypothetical protein	MULTISPECIES: hypothetical protein	STLA1	PKLF000099	22-337
19	SEQF2267_00761	AEX41414.1	HMT-591 Corynebacterium diphtheriae 31A	Corynebacterium diphtheriae 31A	hypothetical protein	hypothetical protein CD31A_0735	CODI1	PKLF000101	28-293
20	SEQF2854_02264	WP_261667374.1	HMT-027 Cupriavidus gilardii cr3	Cupriavidus gilardii	hypothetical protein	DUF294 nucleotidyltransferase-like domain-containing protein	CUGI1	PKLF000102	997-1180

### Sheet: B. CD-search_domains
Index	NCBI ID Dec, 4 2025	NCBI ID	IMG ID	HIT	Short description	D-length	E-value	Range	Length
1	EHO49528.1	Lachnospiraceae bacterium oral taxon 082 str. F0431	-	PP2Cc	Serine/threonine phosphatases, family 2C, catalytic domain	209	2.01e-18	66-257	589
2	EHO49530.1	Lachnospiraceae bacterium oral taxon 082 str. F0431	cl00120	-	-	-	-	-	440
3	CBW15734.1			SrfA_fam super family	SrfA family protein; The virulence factor SrfA (SsrAB regulated factor A) from Salmonella	520	2.09e-96	3-523	525
4	WP_014433412.1	Caldilinea aerophila	-	-	-	-	-	-	184
5	WP_009753732.1	Selenomonas sp. oral taxon 149	cl17173	AdoMet_MTases	S-adenosylmethionine-dependent methyltransferases (SAM or AdoMet-MTase), class I	97	6.56e-09	72-165	583
6	WP_016465202.1	Microbacterium sp. oral taxon 186	-	-	-	-	-	-	452
7	WP_013815849.1	Porphyromonas gingivalis	-	-	-	-	-	-	438
8	EPF45845.1 (WP_016519645.1)	Treponema vincentii	-	-	-	-	-	-	687
9	WP_015641213.1	Candidatus Saccharimonas aalborgensis	-	-	-	-	-	-	223
10	WP_018136494.1	Campylobacter curvus	cl01378	LicD	LicD family	228	6.00e-04	65-190	491
11	WP_014561518.1	Ignavibacterium album	COG1022; pfam13508	FAA1; Acetyltransf_7	Long-chain acyl-CoA synthetase (AMP-forming) [Lipid transport and metabolism]; Acetyltransferase (GNAT) domain	613; 85	1.02e-111; 3.95e-05	138-686; 1507-1588	1,599
12	WP_021330896.1 (ERF60139.1)	Treponema socranskii	-	-	-	-	-	-	592
13	WP_039327215.1	Candidatus Nanosynbacter lyticus	-	-	-	-	-	-	256
14	WP_014103426.1	Micavibrio aeruginosavorus	-	-	-	-	-	-	262
15	WP_014103805.1	Micavibrio aeruginosavorus	-	-	-	-	-	-	225
16	WP_212330888.1	Atopobium sp. oral taxon 416	cl00062	FHA	forkhead associated (FHA) domain superfamily	92	3.40e-17	313-415	415
17	WP_147203046.1	Segetibacter aerophilus	-	-	-	-	-	-	370
18	WP_200771915.1	Streptococcus lactarius	-	-	-	-	-	-	337
19	AEX41414.1	Corynebacterium diphtheriae 31A	-	-	-	-	-	-	293
20	WP_261667374.1	Cupriavidus gilardii	COG0666; cl11966	ANKYR; NT_Pol-beta-like	Ankyrin repeat [Signal transduction mechanisms]; Nucleotidyltransferase (NT) domain of DNA polymerase beta and similar proteins	235; 172	1.79e-05; 1.79e-05	34-160; 510-644	1,787
		cl45841	SrfA family protein; The virulence factor SrfA (SsrAB regulated factor A) from Salmonella enterica is a secreted effector.

### Sheet: D. HHpred_kinase_hit
Extracted PKL domain
Index	NCBI ID Dec, 4 2025	Rank	HIT	Short description	D-length	E-value	Predicted PKL domain	Length
1	EHO49528.1	-	-	-	152	-	335-487	589
2	EHO49530.1	-	-	-	271	-	34-305	440
3	CBW15734.1	-	-	-	165	-	1-165	525
4	WP_014433412.1	-	-	-	131	-	1-131	184
5	WP_009753732.1	1	PF10140.13	YukC ; WXG100 protein secretion system (Wss), protein YukC	245	27	306-551	583
6	WP_016465202.1	1	cd14029	STKc_BubR1_vert; Catalytic domain of the Serine/Threonine kinase	169	0.000021	15-184	452
7	WP_013815849.1	1	cd05157	ETNK_euk; Euykaryotic Ethanolamine kinase.	438	0.66	1-438	438
8	EPF45845.1 (WP_016519645.1)	1	cd14029	STKc_BubR1_vert; Catalytic domain of the Serine/Threonine kinase	214	5.7	1-214	687
9	WP_015641213.1	1	cd05152	MPH2'; Macrolide 2'-Phosphotransferase.	223	0.3	1-223	223
10	WP_018136494.1	1	PF01633.24	Choline_kinase ; Choline/ethanolamine kinase	211	250	265-476	491
11	WP_014561518.1	1	KOG1187	Serine/threonine protein kinase [Signal transduction mechanisms]	185	2.1e-20	1078-1263	1,599
12	WP_021330896.1 (ERF60139.1)	1	cd14029	STKc_BubR1_vert; Catalytic domain of the Serine/Threonine kinase	191	21	1-191	592
13	WP_039327215.1	-	-	-	256	-	1-256	256
14	WP_014103426.1	1	cd14022	PK_TRB2; Pseudokinase domain of Tribbles Homolog 2.	162	7.8	100-262	262
15	WP_014103805.1	1	ECOD_002774279_e6oidA1	H: Protein kinase/SAICAR synthase/ATP-grasp, T: Protein kinase, F: Fructosamin_kin | Protein: Protein-ribulosamine 3-kinase, chloroplastic	209	0.000045	1-209	225
16	WP_212330888.1	2	4ANN_A	ESSB; MEMBRANE PROTEIN, MEMBRANE SECRETION	186	0.0000031	1-186	415
17	WP_147203046.1	7	6DFL_A	Lipopolysaccharide core heptose(I) kinase RfaP	251	250	59-310	370
18	WP_200771915.1	1	ECOD_000007106_e2pulA1	H: Protein kinase/SAICAR synthase/ATP-grasp, T: Protein kinase, F: Fructosamin_kin | Protein: Methylthioribose kinase	315	0.00006	22-337	337
19	AEX41414.1	1	ECOD_001481008_e4n57A1	H: Protein kinase/SAICAR synthase/ATP-grasp, T: Protein kinase, F: Fructosamin_kin | Protein: APH(2'')-Id	265	0.044	28-293	293
20	WP_261667374.1	1	cd05124	AFK; Catalytic domain of Actin-Fragmin Kinase.	183	0.0015	997-1180	1,787
Whole protein
Index	NCBI ID Dec, 4 2025	Rank	HIT	Short description	E-value	Length
1	EHO49528.1	61	ECOD_001299811_e4otpA1	H: Protein kinase/SAICAR synthase/ATP-grasp, T: Protein kinase, F: RIO1 | Protein: Serine/threonine-protein kinase RIO1	1.2e-12	589
2	EHO49530.1	1	4YFI_A	Serine/threonine-protein kinase TNNI3K	9.6e-15	440
3	CBW15734.1	-	-	-	-	525
4	WP_014433412.1	-	-	-	-	184
5	WP_009753732.1	11	4AZS_A	METHYLTRANSFERASE WBDD; TRANSFERASE, KINASE	7.6e-11	583
6	WP_016465202.1	1	cd14029	STKc_BubR1_vert; Catalytic domain of the Serine/Threonine kinase	0.000024	452
7	WP_013815849.1	1	cd05157	ETNK_euk; Euykaryotic Ethanolamine kinase.	0.66	438
8	EPF45845.1 (WP_016519645.1)	1	3SOA_A	Calcium/calmodulin-dependent protein kinase type II subunit alpha with a beta 7 linker	1.2e-12	687
9	WP_015641213.1	1	cd05152	MPH2'; Macrolide 2'-Phosphotransferase.	0.3	223
10	WP_018136494.1	-		-	250	491
11	WP_014561518.1	1125	2QG7_A	ethanolamine kinase Pv091845	170	1,599
12	WP_021330896.1 (ERF60139.1)	1	3SOA_A	Calcium/calmodulin-dependent protein kinase type II subunit alpha with a beta 7 linker	1e-12	592
13	WP_039327215.1	-	-	-	-	256
14	WP_014103426.1	1	cd14029	STKc_BubR1_vert; Catalytic domain of the Serine/Threonine kinase	2.2e-17	262
15	WP_014103805.1	1	6OID_B	Protein-ribulosamine 3-kinase	0.011	225
16	WP_212330888.1	74	ECOD_000185648_e4annA1	H: Protein kinase/SAICAR synthase/ATP-grasp, T: Protein kinase, F: YukC_N | Protein: ESSB	0.0013	415
17	WP_147203046.1	1	cd00891	PI3Kc; Catalytic domain of Phosphoinositide 3-kinase.	250	370
18	WP_200771915.1	1	ECOD_000007106_e2pulA1	H: Protein kinase/SAICAR synthase/ATP-grasp, T: Protein kinase, F: Fructosamin_kin | Protein: Methylthioribose kinase	0.000091	337
19	AEX41414.1	1	ECOD_001481008_e4n57A1	H: Protein kinase/SAICAR synthase/ATP-grasp, T: Protein kinase, F: Fructosamin_kin | Protein: APH(2'')-Id	0.05	293
20	WP_261667374.1	1499	ECOD_001566613_e4wtvB1	Phosphatidylinositol 4-kinase type 2-beta	3.1	1,787

### Sheet: C. HHpred_other
Index	NCBI ID Dec, 4 2025	HIT	Short description	E-value	Range	Length
1	EHO49528.1	4JND_A	Ca(2+)/calmodulin-dependent protein kinase phosphatase	2.4e-16	55-317	589
2	EHO49530.1	-	-	-	-	440
3	CBW15734.1	9HAG_A	BBF-14; De novo, beta barrel, PEG, DE NOVO PROTEIN	57	418-525	525
4	WP_014433412.1	-	-	-	-	184
5	WP_009753732.1	1XTP_A	LMAJ004091AAA; SGPP, SAM-DEPENDENT METHYLTRANSFERASE	9e-13	56-229	583
6	WP_016465202.1	-	-	-	-	452
7	WP_013815849.1	-	-	-	-	438
8	EPF45845.1 (WP_016519645.1)	ECOD_000136977_e3k7cA1	DUF4878 | Protein: Putative NTF2-like transpeptidase	8.8	446-653	687
9	WP_015641213.1	-	-	-	-	223
10	WP_018136494.1	COG3475	LicD; Phosphorylcholine metabolism protein LicD [Lipid transport and metabolism].	5e-21	52-200	491
11	WP_014561518.1	6OZ1_A; 7NRC_A; Acetyltransf_9	Oxidoreductase; adenylation domain; GCN1; Ribosome, Disome, GCN1, Translation, GAAC; Acetyltransferase (GNAT) domain	4.6e-36; 27; 0.0000079	134-685; 758-1009; 1482-1588	1,599
12	WP_021330896.1 (ERF60139.1)	2QGU_A	Probable signal peptide protein; NESG, RsR89, Q8XV73, UNKNOWN FUNCTION	20	330-567	592
13	WP_039327215.1	-	-	-	-	256
14	WP_014103426.1	-	-	-	-	262
15	WP_014103805.1	-	-	-	-	225
16	WP_212330888.1	3ELV_A	Pre-mRNA leakage protein 1; Intrinsically unstructured domain, forkhead-associated domain (FHA) domain	1.1e-8	310-407	415
17	WP_147203046.1	-	-	-	-	370
18	WP_200771915.1	-	-	-	-	337
19	AEX41414.1	-	-	-	-	293
20	WP_261667374.1	6CF6_A; 6YX5_B; ECOD_002774505_e6vcdB1	Tankyrase-1; complex, E3 ligase, PARP, ankyrin repeat, PROTEIN BINDING; Multifunctional virulence effector protein DrrA ECOD_002774505_e6vcdB1 | 207.1.1.48 | 6VCD B:311-411,B:597-691 | F-box/LRR-repeat protein 5	0.000044; 8.1e-20; 7.5e-8	55-154; 519-805; 1452-1625	1,787

### Sheet: E. DeepTMHMM
Index	NCBI ID Dec, 4 2025	Topology	start	end
1	EHO49528.1	inside	1	589
2	EHO49530.1	inside	1	440
3	CBW15734.1	inside	1	207
3	CBW15734.1	TMhelix	208	227
3	CBW15734.1	outside	228	525
4	WP_014433412.1	inside	1	184
5	WP_009753732.1	inside	1	583
6	WP_016465202.1	inside	1	294
6	WP_016465202.1	TMhelix	295	312
6	WP_016465202.1	outside	313	452
7	WP_013815849.1	inside	1	438
8	EPF45845.1 (WP_016519645.1)	inside	1	413
8	EPF45845.1 (WP_016519645.1)	TMhelix	414	433
8	EPF45845.1 (WP_016519645.1)	outside	434	687
9	WP_015641213.1	inside	1	223
10	WP_018136494.1	inside	1	491
11	WP_014561518.1	inside	1	1599
12	WP_147203046.1	inside	1	370
12	WP_021330896.1 (ERF60139.1)	inside	1	342
12	WP_021330896.1 (ERF60139.1)	TMhelix	343	352
12	WP_021330896.1 (ERF60139.1)	outside	353	592
13	WP_039327215.1	inside	1	256
14	WP_014103426.1	inside	1	262
15	WP_014103805.1	inside	1	225
16	WP_212330888.1	inside	1	415
17	WP_200771915.1	inside	1	337
19	AEX41414.1	inside	1	293
20	WP_261667374.1	inside	1	1787
