## Supplementary material for "Systematic discovery of protein kinase-like domains reveals diverse evolutionary strategies in the human oral microbiome": Suppl. Table S3

### Sheet: Description
Prediction cards
Identification and Taxonomy	ID	The unique sequence NCBI identifier
	Gram	Bacterial cell‐wall type, either Gram‑positive (+) or Gram‑negative (-)
	Kingdom	Type of Cells
	Partial	Indicates whether the sequence is incomplete (+/-)
	Lenght	Sequence length in amino acids
	Organism	Name of the organism from which the sequence originates	Sequence length in amino acids
	Taxonomy	Full taxonomic classification of the source organism
SignalP-6.0 - fast mode (2021)	Prediction	The single predicted class for each sequence, chosen from {OTHER, SP, LIPO, TAT, TATLIPO, PILIN} by selecting the category with the highest probability
	OTHER	The model’s probability that the sequence belongs to the “no signal peptide” class (i.e., no SP detected)
	SP(Sec/SPI)	Probability that the sequence carries a classical Sec‑pathway signal peptide, cleaved by signal peptidase I
	LIPO(Sec/SPII)	Probability that the sequence is a lipoprotein signal peptide secreted via Sec and cleaved by signal peptidase II
	TAT(Tat/SPI)	Probability of a Tat (twin‑arginine translocation) signal peptide, cleaved by signal peptidase I
	TATLIPO(Tat/SPII)	Probability of a Tat‑pathway lipoprotein signal peptide, cleaved by signal peptidase II
	PILIN(Sec/SPIII)	Probability of a pilin‑type signal peptide processed by signal peptidase III
	CS Position	The predicted cleavage‑site location—defined as the bond between two residues where the SPase cuts—and the model’s confidence for that exact position
BastionX - fast mode (2021)	Type I	Prediction score for type I secretion substrate
	Type II	Prediction score for type II secretion substrate
	Type III	Prediction score for type II secretion substrate
	Type IV	Prediction score for type IV secretion substrate
	Type VI	Prediction score for type VI secretion substrate
	Substrate	Is it a substrate? Yes or no boolean.
	Possible Secretion System	Predicted secretion system
	Type	Experimentally approved or predition
T4SEpp (2024)	T4attention	Bi‑Conv Attention deep‑learning framework that extracts features from full‑length sequences using pre‑trained protein language models (e.g., ESM‑1b, ProtBert, ProtT5); captures position–position interactions beyond homology
	flBlast	Full‑length BLAST search against a curated database of validated Type IV effectors; flags any hit with ≥ 30% similarity over ≥ 70% coverage of the query sequence
	effectHMM	Hidden Markov Model profiles built from non‑terminal effector‐domain sequences (after removing the C‑terminal signal region); screens for proteins with homologous effector domains
	sigHMM	HMM profiles constructed from C‑terminal signal sequence families (50 aa peptides) of known T4SEs; identifies remote homology in the secretion signal region
	T4SEpre	Retrained version of the original T4SEpre classifier that uses manually crafted amino‑acid composition, dipeptide and motif features from the C‑terminal signal (100 aa) of effectors; optimized on an updated dataset
	Prediction	Weighted linear combination of the five module scores (flBlast, effectHMM, sigHMM, T4SEpre, T4attention), yielding a continuous effector probability and a binary yes/no call based on a threshold
EffectiveT3 (2017 model) - sensitive mode	Score	A numeric secretion‐propensity value from the EffectiveT3 model (sensitive mode). Higher scores mean the sequence is more likely to be secreted
	Is secreted?	The binary call (True/False) based on whether the Score crosses the model’s secretion threshold
T3SEpp (2020)	T3SEppML	Ensemble of machine‑learning classifiers (T3_MM, BPBAac, BPBent, SeqAac, T3SErnn, T3SEdnn) whose votes are aggregated; a positive call is made if the combined score ≥ 0.5
	flBlast	Full‑length BLAST search against a curated database of validated T3SS effectors; flags any hit with ≥ 30% similarity over ≥ 70% coverage
	sigHMM	HMM‑based detection of N‑terminal Type III secretion signals built from families of 50‑aa effector peptides
	cbdHMM	HMM profiling of β‑motif–containing chaperone‑binding domains derived from experimentally characterized structures
	effectHMM	HMM for conserved effector‑domain signatures, trained on nonredundant sets of known T3SS substrate
	transHMM	HMM for promoter‑region motifs associated with T3SS transcriptional regulation (e.g., HrpL boxes)
	TMHMM	Predicts transmembrane helices via a hidden Markov model; used here to score “no TM helix” as supportive of a secreted, non‑membrane effector
	PSORTb	Bacterial subcellular localization predictor (v3.1) that estimates the probability of cytoplasmic, periplasmic, outer‑membrane, etc.; “not cytoplasmic” votes support secretion
	SignalP	SignalP 4.1 in “sensitive” mode flags classical Sec or Tat signal peptides; a “no SP” call adds weight toward non‑canonical secretion signals
	T3SEpp	Overall score prediction
	Pred	Overall binary prediction (T3S/nonT3S) of a Type III effector, generated by a linear model that weights each module’s positive call according to optimized coefficients
T6CNN (2025)	k1-5	The network’s normalized outputs (softmax scores) — the probabilities that this input belongs to classes k1 through k5
	mean_prob	The average probability for the predicted class (or the average softmax across runs/ensemble). It tells you how confident the model is overall
	vote	The final label the model assigns — usually the class with the highest softmax (“argmax”) or the one with the majority of votes if multiple models were used. Boolean (0/1)

### Sheet: A. SEAE1_WP_147203046.1
Identification and Taxonomy							SignalP-6.0 (2021)								BastionX (2021)								T3SEpp (2020)											T4SEpp (2024)							T6CNN (2025)
ID	Gram	Kingdom	Partial	Lenght	Organism	Taxonomy	Prediction	OTHER	SP(Sec/SPI)	LIPO(Sec/SPII)	TAT(Tat/SPI)	TATLIPO(Tat/SPII)	PILIN(Sec/SPIII)	CS Position	Type I	Type II	Type III	Type IV	Type VI	Substrate	Possible Secretion System	Type	T3SEppML	flBlast	sigHMM	cbdHMM	effectHMM	transHMM	TMHMM	PSORTb	SignalP	T3SEpp	Pred	T4attention	flBlast	effectHMM	sigHMM	T4SEpre	Integrated Score.	Prediction	k1	k2	k3	k4	k5	mean_prob	vote
WP_147203046.1	-	Bacteria	-	370	Segetibacter aerophilus	Bacteria/Pseudomonadati/Bacteroidota/Chitinophagia/Chitinophagales/Chitinophagaceae/Segetibacter	OTHER	1.000	0.000	0.000	0.000	0.000	0.000	-	0.035	0.276	0.198	0.551	0.292	no	-	Pred.	0.000	0.000	0.000	0.000	0.000	0.000	0.000	0.000	0.000	0.000	non-T3S	0 / 5	non-homology	non-homology	non-homology	0.790	0.310	non-T4SE	0.493	0.969	0.703	0.658	0.740	0.712	1
WP_263037457.1	-	Bacteria	-	363	Haoranjiania flava	Bacteria/Pseudomonadati/Bacteroidota/Chitinophagia/Chitinophagales/Chitinophagaceae/Haoranjiania	OTHER	1.000	0.000	0.000	0.000	0.000	0.000	-	0.013	0.111	0.097	0.259	0.123	no	-	Pred.	0.000	0.000	0.000	0.000	0.000	0.000	0.000	0.000	0.000	0.000	non-T3S	0 / 5	non-homology	non-homology	non-homology	0.080	0.000	non-T4SE	0.104	0.240	0.340	0.095	0.442	0.244	0
HPH21797.1	-	Bacteria	+	130	Haliscomenobacter sp.	Bacteria/Pseudomonadati/Bacteroidota/Saprospiria/Saprospirales/Haliscomenobacteraceae/Haliscomenobacter	OTHER	1.000	0.000	0.000	0.000	0.000	0.000	-	0.075	0.211	0.469	0.523	0.259	no	-	Pred.	1.000	0.000	0.000	1.000	0.000	0.000	0.000	0.000	0.000	0.370	non-T3S	0 / 5	non-homology	non-homology	non-homology	0.020	0.000	non-T4SE	0.080	0.085	0.101	0.018	0.055	0.068	0
MDG2448879.1	-	Bacteria	+	108	Saprospiraceae bacterium	Bacteria/Pseudomonadati/Bacteroidota/Saprospiria/Saprospirales/Saprospiraceae	OTHER	1.000	0.000	0.000	0.000	0.000	0.000	-	0.303	0.486	0.605	0.656	0.582	no	-	Pred.	0.000	0.000	0.000	1.000	0.000	0.000	0.000	0.000	0.000	0.070	non-T3S	0 / 5	non-homology	non-homology	non-homology	0.800	0.310	non-T4SE	0.071	0.295	0.118	0.066	0.112	0.132	0
WP_258541623.1	-	Bacteria	-	344	Parvicella tangerina	Bacteria/Pseudomonadati/Bacteroidota/Flavobacteriia/Flavobacteriales/Parvicellaceae/Parvicella	OTHER	1.000	0.000	0.000	0.000	0.000	0.000	-	0.020	0.120	0.087	0.389	0.210	no	-	Pred.	0.000	0.000	0.000	0.000	0.000	0.000	0.000	0.000	0.000	0.000	non-T3S	0 / 5	non-homology	non-homology	non-homology	0.380	0.000	non-T4SE	0.003	0.035	0.034	0.005	0.072	0.030	0
HEX8041272.1	-	Bacteria	+	172	Chryseosolibacter sp.	Bacteria/Pseudomonadati/Bacteroidota/Cytophagia/Cytophagales/Chryseotaleaceae/Chryseosolibacter	OTHER	1.000	0.000	0.000	0.000	0.000	0.000	-	0.021	0.071	0.285	0.310	0.135	no	-	Pred.	0.000	0.000	0.000	1.000	0.000	0.000	0.000	0.000	0.000	0.070	non-T3S	0 / 5	non-homology	non-homology	non-homology	0.610	0.310	non-T4SE	0.006	0.018	0.081	0.009	0.120	0.047	0
MFA5243776.1	-	Bacteria	+	114	Pedobacter sp.	Bacteria/Pseudomonadati/Bacteroidota/Sphingobacteriia/Sphingobacteriales/Sphingobacteriaceae/Pedobacter	OTHER	1.000	0.000	0.000	0.000	0.000	0.000	-	0.029	0.127	0.226	0.534	0.176	no	-	Pred.	0.000	0.000	0.000	1.000	0.000	0.000	0.000	0.000	0.000	0.070	non-T3S	0 / 5	non-homology	non-homology	non-homology	0.200	0.000	non-T4SE	0.005	0.020	0.034	0.004	0.041	0.021	0
MAO97431.1	-	Bacteria	-	356	Flavobacteriaceae bacterium	Bacteria/Pseudomonadati/Bacteroidota/Flavobacteriia/Flavobacteriales/Flavobacteriaceae	OTHER	1.000	0.000	0.000	0.000	0.000	0.000	-	0.284	0.441	0.715	0.757	0.681	no	-	Pred.	0.000	0.000	0.000	1.000	0.000	0.000	0.000	0.000	0.000	0.070	non-T3S	0 / 5	non-homology	non-homology	non-homology	0.980	0.310	non-T4SE	0.537	0.918	0.651	0.431	0.384	0.584	1
MEP7144135.1	-	Bacteria	-	374	Ferruginibacter sp.	Bacteria/Pseudomonadati/Bacteroidota/Chitinophagia/Chitinophagales/Chitinophagaceae/Ferruginibacter	OTHER	1.000	0.000	0.000	0.000	0.000	0.000	-	0.015	0.134	0.065	0.724	0.139	no	-	Pred.	0.000	0.000	0.000	1.000	0.000	0.000	0.000	0.000	0.000	0.070	non-T3S	0 / 5	non-homology	non-homology	non-homology	0.950	0.310	non-T4SE	0.934	0.981	0.746	0.836	0.813	0.862	1
MEN9570507.1	-	Bacteria	-	351	Bacteroidota bacterium	Bacteria/Pseudomonadati/Bacteroidota	OTHER	1.000	0.000	0.000	0.000	0.000	0.000	-	0.068	0.353	0.124	0.451	0.251	no	-	Pred.	0.000	0.000	0.000	1.000	0.000	0.000	0.000	0.000	0.000	0.070	non-T3S	0 / 5	non-homology	non-homology	non-homology	0.190	0.000	non-T4SE	0.169	0.361	0.560	0.127	0.659	0.375	0
MEM6807143.1	-	Bacteria	+	130	Bacteroidota bacterium	Bacteria/Pseudomonadati/Bacteroidota	OTHER	1.000	0.000	0.000	0.000	0.000	0.000	-	0.045	0.161	0.296	0.377	0.254	no	-	Pred.	1.000	0.000	0.000	1.000	0.000	0.000	0.000	0.000	0.000	0.370	non-T3S	0 / 5	non-homology	non-homology	non-homology	0.370	0.000	non-T4SE	0.058	0.356	0.231	0.080	0.173	0.180	0
RLE45229.1	±	Archaea	-	328	Candidatus Woesearchaeota archaeon	Archaea/Candidatus Woesearchaeota	OTHER	1.000	0.000	0.000	0.000	0.000	0.000	-	0.298	0.170	0.676	0.854	0.366	yes	IV	Pred.	1.000	0.000	0.000	0.000	0.000	0.000	0.000	0.000	0.000	0.300	non-T3S	0 / 5	non-homology	non-homology	non-homology	0.910	0.310	non-T4SE	0.002	0.033	0.082	0.023	0.076	0.043	0
HCR48266.1	-	Bacteria	+	125	Bacteroidota bacterium	Bacteria/Pseudomonadati/Bacteroidota	OTHER	1.000	0.000	0.000	0.000	0.000	0.000	-	0.109	0.298	0.292	0.271	0.268	no	-	Pred.	0.000	0.000	0.000	1.000	0.000	0.000	0.000	0.000	0.000	0.070	non-T3S	0 / 5	non-homology	non-homology	non-homology	0.150	0.000	non-T4SE	0.777	0.881	0.426	0.695	0.803	0.716	1
HBW79037.1	-	Bacteria	-	338	Sphingobacterium sp.	Bacteria/Pseudomonadati/Bacteroidota/Sphingobacteriia/Sphingobacteriales/Sphingobacteriaceae/Sphingobacterium	OTHER	1.000	0.000	0.000	0.000	0.000	0.000	-	0.030	0.199	0.044	0.520	0.247	no	-	Pred.	0.000	0.000	0.000	1.000	0.000	0.000	0.000	0.000	0.000	0.070	non-T3S	0 / 5	non-homology	non-homology	non-homology	0.300	0.000	non-T4SE	0.000	0.001	0.004	0.000	0.004	0.002	0
MFM8457794.1	-	Bacteria	+	126	Chthoniobacterales bacterium	Bacteria/Pseudomonadati/Verrucomicrobiota/Spartobacteria/Chthoniobacterales	OTHER	1.000	0.000	0.000	0.000	0.000	0.000	-	0.113	0.545	0.237	0.304	0.585	no	-	Pred.	0.000	0.000	0.000	1.000	0.000	0.000	0.000	0.000	0.000	0.070	non-T3S	0 / 5	non-homology	non-homology	non-homology	0.030	0.000	non-T4SE	0.080	0.023	0.028	0.026	0.091	0.050	0
HCQ39295.1	-	Bacteria	-	137	Verrucomicrobiales bacterium	Bacteria/Pseudomonadati/Verrucomicrobiota/Verrucomicrobiia/Verrucomicrobiales	OTHER	1.000	0.000	0.000	0.000	0.000	0.000	-	0.042	0.243	0.510	0.135	0.292	no	-	Pred.	0.000	0.000	0.000	0.000	0.000	0.000	0.000	0.000	0.000	0.000	non-T3S	0 / 5	non-homology	non-homology	non-homology	0.010	0.000	non-T4SE	0.635	0.510	0.376	0.429	0.523	0.494	1
NCN06004.1	-	Bacteria	-	363	Spirochaetales bacterium	Bacteria/Pseudomonadati/Spirochaetota/Spirochaetia/Spirochaetales	OTHER	1.000	0.000	0.000	0.000	0.000	0.000	-	0.039	0.239	0.123	0.348	0.514	no	-	Pred.	0.000	0.000	0.000	0.000	0.000	0.000	0.000	0.000	0.000	0.000	non-T3S	0 / 5	non-homology	non-homology	non-homology	0.140	0.000	non-T4SE	0.407	0.644	0.580	0.403	0.704	0.548	1
MBN32060.1	-	Bacteria	-	352	Crocinitomicaceae bacterium	Bacteria/Pseudomonadati/Bacteroidota/Flavobacteriia/Flavobacteriales/Crocinitomicaceae	OTHER	1.000	0.000	0.000	0.000	0.000	0.000	-	0.048	0.126	0.324	0.316	0.171	no	-	Pred.	0.000	0.000	0.000	0.000	0.000	0.000	0.000	0.000	0.000	0.000	non-T3S	0 / 5	non-homology	non-homology	non-homology	0.450	0.000	non-T4SE	0.208	0.071	0.143	0.022	0.056	0.100	0
MEL6703575.1	-	Bacteria	-	365	Bacteroidota bacterium	Bacteria/Pseudomonadati/Bacteroidota	OTHER	1.000	0.000	0.000	0.000	0.000	0.000	-	0.034	0.172	0.084	0.109	0.296	no	-	Pred.	0.000	0.000	0.000	0.000	0.000	0.000	0.000	0.000	0.000	0.000	non-T3S	0 / 5	non-homology	non-homology	non-homology	0.060	0.000	non-T4SE	0.054	0.534	0.137	0.071	0.176	0.194	0
MEY4033818.1	-	Bacteria	-	351	Verrucomicrobiota bacterium	Bacteria/Pseudomonadati/Verrucomicrobiota	OTHER	1.000	0.000	0.000	0.000	0.000	0.000	-	0.038	0.156	0.172	0.112	0.319	no	-	Pred.	0.000	0.000	0.000	1.000	0.000	0.000	0.000	0.000	0.000	0.070	non-T3S	0 / 5	non-homology	non-homology	non-homology	0.320	0.000	non-T4SE	0.249	0.422	0.192	0.102	0.371	0.267	0

### Sheet: B. POGI1_WP_013815849.1
Identification and Taxonomy (Bacteria)							SignalP-6.0 (2021)								BastionX (2021)								T3SEpp (2020)											T4SEpp (2024)							T6CNN (2025)
ID	Gram	Kingdom	Partial	Lenght	Organism	Taxonomy	Prediction	OTHER	SP(Sec/SPI)	LIPO(Sec/SPII)	TAT(Tat/SPI)	TATLIPO(Tat/SPII)	PILIN(Sec/SPIII)	CS Position	Type I	Type II	Type III	Type IV	Type VI	Substrate	Possible Secretion System	Type	T3SEppML	flBlast	sigHMM	cbdHMM	effectHMM	transHMM	TMHMM	PSORTb	SignalP	T3SEpp	Pred	T4attention	flBlast	effectHMM	sigHMM	T4SEpre	Integrated Score.	Prediction	k1	k2	k3	k4	k5	mean_prob	vote
WP_013815849.1	-	Bacteria	-	438	Porphyromonas gingivalis	Bacteria/Pseudomonadati/Bacteroidota/Bacteroidia/Bacteroidales/Porphyromonadaceae/Porphyromonas	OTHER	1.000	0.000	0.000	0.000	0.000	0.000	-	0.228	0.314	0.777	0.817	0.509	yes	IV	Pred.	0.000	0.000	0.000	1.000	0.000	0.000	0.000	0.000	0.000	0.070	non-T3S	0 / 5	non-homology	non-homology	non-homology	0.050	0.000	non-T4SE	0.164	0.759	0.183	0.049	0.300	0.291	0
MFH1398530.1	±	Archaea	+	310	Candidatus Woesearchaeota archaeon	Archaea/Candidatus Woesearchaeota	OTHER	1.000	0.000	0.000	0.000	0.000	0.000	-	0.111	0.136	0.064	0.687	0.123	no	-	Pred.	0.000	0.000	0.000	1.000	0.000	0.000	0.000	0.000	0.000	0.070	non-T3S	0 / 5	non-homology	non-homology	non-homology	0.180	0.000	non-T4SE	0.153	0.222	0.106	0.199	0.110	0.158	0

### Sheet: C. SrfA_N_CBW15734.1
Identification and Taxonomy							SignalP-6.0 (2021)								BastionX (2021)								T3SEpp (2020)											T4SEpp (2024)							T6CNN (2025)
ID	Gram	Kingdom	Partial	Lenght	Organism	Taxonomy	Prediction	OTHER	SP(Sec/SPI)	LIPO(Sec/SPII)	TAT(Tat/SPI)	TATLIPO(Tat/SPII)	PILIN(Sec/SPIII)	CS Position	Type I	Type II	Type III	Type IV	Type VI	Substrate	Possible Secretion System	Type	T3SEppML	flBlast	sigHMM	cbdHMM	effectHMM	transHMM	TMHMM	PSORTb	SignalP	T3SEpp	Pred	T4attention	flBlast	effectHMM	sigHMM	T4SEpre	Integrated Score.	Prediction	k1	k2	k3	k4	k5	mean_prob	vote
CBW15734.1	-	Bacteria	-	525	Haemophilus parainfluenzae T3T1	Bacteria/Pseudomonadati/Pseudomonadota/Gammaproteobacteria/Pasteurellales/Pasteurellaceae/Haemophilus	OTHER	1.000	0.000	0.000	0.000	0.000	0.000	-	0.205	0.542	0.381	0.624	0.869	yes	VI	Pred.	0.000	0.000	0.000	0.000	0.000	0.000	0.000	0.000	0.000	0.000	non-T3S	0 / 5	non-homology	non-homology	non-homology	0.140	0.000	non-T4SE	0.026	0.021	0.041	0.003	0.056	0.029	0.000
QBB68691.1	-	Bacteria	-	464	Xenorhabdus stockiae	Bacteria/Pseudomonadati/Pseudomonadota/Gammaproteobacteria/Enterobacterales/Morganellaceae/Xenorhabdus	OTHER	1.000	0.000	0.000	0.000	0.000	0.000	-	0.087	0.299	0.165	0.258	0.473	no	-	Pred.	0.000	0.000	0.000	1.000	0.000	0.000	0.000	0.000	0.000	0.070	non-T3S	0 / 5	non-homology	non-homology	non-homology	0.050	0.000	non-T4SE	0.073	0.403	0.203	0.079	0.166	0.185	0.000
XRZ01887.1	-	Bacteria	-	453	Xenorhabdus stockiae	Bacteria/Pseudomonadati/Pseudomonadota/Gammaproteobacteria/Enterobacterales/Morganellaceae/Xenorhabdus	OTHER	1.000	0.000	0.000	0.000	0.000	0.000	-	0.090	0.288	0.175	0.233	0.500	no	-	Pred.	0.000	0.000	0.000	1.000	0.000	0.000	0.000	0.000	0.000	0.070	non-T3S	0 / 5	non-homology	non-homology	non-homology	0.050	0.000	non-T4SE	0.006	0.035	0.093	0.006	0.271	0.082	0.000
NP_460552.1	-	Bacteria	-	439	Salmonella enterica subsp. enterica serovar Typhimurium str. LT2	Bacteria/Pseudomonadati/Pseudomonadota/Gammaproteobacteria/Enterobacterales/Enterobacteriaceae/Salmonella	OTHER	1.000	0.000	0.000	0.000	0.000	0.000	-	0.023	0.284	0.220	0.123	0.243	no	-	Pred.	0.000	0.000	0.000	1.000	0.000	0.000	0.000	0.000	0.000	0.070	non-T3S	0 / 5	non-homology	non-homology	non-homology	0.010	0.000	non-T4SE	0.848	0.956	0.734	0.774	0.844	0.831	1.000
WP_312568824.1	-	Bacteria	-	517	Comamonas sp.	Bacteria/Pseudomonadati/Pseudomonadota/Betaproteobacteria/Burkholderiales/Comamonadaceae/Comamonas	OTHER	1.000	0.000	0.000	0.000	0.000	0.000	-	0.196	0.488	0.574	0.154	0.665	no	-	Pred.	0.000	0.000	0.000	1.000	0.000	0.000	0.000	0.000	0.000	0.070	non-T3S	0 / 5	non-homology	non-homology	non-homology	0.220	0.000	non-T4SE	0.001	0.310	0.116	0.009	0.103	0.108	0.000
WP_416233229.1	-	Bacteria	-	477	Castellaniella sp.	Bacteria/Pseudomonadati/Pseudomonadota/Betaproteobacteria/Burkholderiales/Alcaligenaceae/Castellaniella	OTHER	1.000	0.000	0.000	0.000	0.000	0.000	-	0.212	0.561	0.622	0.253	0.627	no	-	Pred.	0.000	0.000	0.000	1.000	0.000	0.000	0.000	0.000	0.000	0.070	non-T3S	0 / 5	non-homology	non-homology	non-homology	0.010	0.000	non-T4SE	0.001	0.041	0.041	0.010	0.017	0.022	0.000
MBO4335686.1	-	Bacteria	-	423	Desulfovibrio sp.	Bacteria/Pseudomonadati/Thermodesulfobacteriota/Desulfovibrionia/Desulfovibrionales/Desulfovibrionaceae/Desulfovibrio	OTHER	1.000	0.000	0.000	0.000	0.000	0.000	-	0.017	0.083	0.188	0.239	0.244	no	-	Pred.	0.000	0.000	0.000	0.000	0.000	0.000	0.000	0.000	0.000	0.000	non-T3S	0 / 5	non-homology	non-homology	non-homology	0.010	0.000	non-T4SE	0.008	0.059	0.096	0.048	0.030	0.048	0.000
MAR89440.1	-	Bacteria	-	437	Pseudomonadales bacterium	Bacteria/Pseudomonadati/Pseudomonadota/Gammaproteobacteria/Pseudomonadales	OTHER	1.000	0.000	0.000	0.000	0.000	0.000	-	0.291	0.478	0.628	0.517	0.667	no	-	Pred.	0.000	0.000	0.000	0.000	0.000	0.000	0.000	0.000	0.000	0.000	non-T3S	0 / 5	non-homology	non-homology	non-homology	0.260	0.000	non-T4SE	0.539	0.923	0.716	0.890	0.923	0.798	1.000
WP_331853313.1	-	Bacteria	-	503	Succinivibrio sp.	Bacteria/Pseudomonadati/Pseudomonadota/Gammaproteobacteria/Aeromonadales/Succinivibrionaceae/Succinivibrio	OTHER	1.000	0.000	0.000	0.000	0.000	0.000	-	0.571	0.899	0.820	0.769	0.827	yes	II III VI	Pred.	0.000	0.000	0.000	0.000	0.000	0.000	0.000	0.000	0.000	0.000	non-T3S	0 / 5	non-homology	non-homology	non-homology	0.780	0.310	non-T4SE	0.014	0.124	0.156	0.012	0.035	0.068	0.000
WP_075181809.1	-	Bacteria	-	395	Pantoea sp. 1.19	Bacteria/Pseudomonadati/Pseudomonadota/Gammaproteobacteria/Enterobacterales/Erwiniaceae/Pantoea	OTHER	0.998	0.002	0.000	0.000	0.000	0.000	-	0.048	0.386	0.757	0.092	0.579	no	-	Pred.	0.000	0.000	0.000	1.000	0.000	0.000	0.000	0.000	0.000	0.070	non-T3S	0 / 5	non-homology	non-homology	non-homology	0.030	0.000	non-T4SE	0.062	0.303	0.141	0.102	0.248	0.171	0.000
MBJ7415535.1	-	Bacteria	-	463	Niveispirillum sp.	Bacteria/Pseudomonadati/Pseudomonadota/Alphaproteobacteria/Rhodospirillales/Azospirillaceae/Niveispirillum	OTHER	1.000	0.000	0.000	0.000	0.000	0.000	-	0.223	0.548	0.352	0.205	0.589	no	-	Pred.	0.000	0.000	0.000	1.000	0.000	0.000	0.000	0.000	0.000	0.070	non-T3S	0 / 5	non-homology	non-homology	non-homology	0.070	0.000	non-T4SE	0.044	0.704	0.369	0.380	0.429	0.385	0.000
WP_002730605.1	-	Bacteria	-	455	Magnetospirillum molischianum	Bacteria/Pseudomonadati/Pseudomonadota/Alphaproteobacteria/Rhodospirillales/Rhodospirillaceae/Magnetospirillum	OTHER	0.998	0.002	0.000	0.000	0.000	0.000	-	0.164	0.361	0.476	0.148	0.684	no	-	Pred.	0.000	0.000	0.000	0.000	0.000	0.000	0.000	0.000	0.000	0.000	non-T3S	0 / 5	non-homology	non-homology	non-homology	0.080	0.000	non-T4SE	0.333	0.081	0.198	0.662	0.224	0.300	0.000
MEQ8710138.1	-	Bacteria	-	514	Rhodospirillales bacterium	Bacteria/Pseudomonadati/Pseudomonadota/Alphaproteobacteria/Rhodospirillales	OTHER	1.000	0.000	0.000	0.000	0.000	0.000	-	0.384	0.533	0.627	0.493	0.738	no	-	Pred.	0.000	0.000	0.000	0.000	0.000	0.000	0.000	0.000	0.000	0.000	non-T3S	0 / 5	non-homology	non-homology	non-homology	0.740	0.310	non-T4SE	0.012	0.060	0.144	0.105	0.102	0.085	0.000
MEI6559920.1	-	Bacteria	-	502	Rhodospirillaceae bacterium	Bacteria/Pseudomonadati/Pseudomonadota/Alphaproteobacteria/Rhodospirillales/Rhodospirillaceae	OTHER	1.000	0.000	0.000	0.000	0.000	0.000	-	0.241	0.294	0.501	0.216	0.626	no	-	Pred.	0.000	0.000	0.000	1.000	0.000	0.000	0.000	0.000	0.000	0.070	non-T3S	0 / 5	non-homology	non-homology	non-homology	0.140	0.000	non-T4SE	0.005	0.103	0.063	0.012	0.115	0.060	0.000
MBV8393449.1	-	Bacteria	-	517	Alphaproteobacteria bacterium	Bacteria/Pseudomonadati/Pseudomonadota/Alphaproteobacteria	OTHER	1.000	0.000	0.000	0.000	0.000	0.000	-	0.113	0.396	0.749	0.239	0.847	yes	VI	Pred.	0.000	0.000	0.000	1.000	0.000	0.000	0.000	0.000	0.000	0.070	non-T3S	0 / 5	non-homology	non-homology	non-homology	0.690	0.310	non-T4SE	0.305	0.395	0.263	0.395	0.246	0.321	0.000
WP_214271639.1	-	Bacteria	-	508	Morganella morganii	Bacteria/Pseudomonadati/Pseudomonadota/Gammaproteobacteria/Enterobacterales/Morganellaceae/Morganella	OTHER	1.000	0.000	0.000	0.000	0.000	0.000	-	0.278	0.707	0.401	0.469	0.654	no	-	Pred.	0.000	0.000	0.000	1.000	0.000	0.000	0.000	0.000	0.000	0.070	non-T3S	0 / 5	non-homology	non-homology	non-homology	0.060	0.000	non-T4SE	0.025	0.071	0.093	0.077	0.132	0.079	0.000
WP_392432584.1	-	Bacteria	-	424	Yersinia fenwicki	Bacteria/Pseudomonadati/Pseudomonadota/Gammaproteobacteria/Enterobacterales/Yersiniaceae/Yersinia	OTHER	1.000	0.000	0.000	0.000	0.000	0.000	-	0.015	0.224	0.279	0.119	0.164	no	-	Pred.	0.000	0.000	0.000	1.000	0.000	0.000	0.000	0.000	0.000	0.070	non-T3S	0 / 5	non-homology	non-homology	non-homology	0.730	0.310	non-T4SE	0.239	0.811	0.759	0.937	0.914	0.732	1.000
HEX4569127.1	-	Bacteria	-	527	Dongiaceae bacterium	Bacteria/Pseudomonadati/Pseudomonadota/Alphaproteobacteria/Rhodospirillales/Dongiaceae	OTHER	1.000	0.000	0.000	0.000	0.000	0.000	-	0.511	0.774	0.786	0.630	0.752	no	-	Pred.	0.000	0.000	0.000	0.000	0.000	0.000	0.000	0.000	0.000	0.000	non-T3S	0 / 5	non-homology	non-homology	non-homology	0.280	0.000	non-T4SE	0.083	0.679	0.302	0.130	0.481	0.335	0.000
WP_295449767.1	-	Bacteria	-	366	uncultured Thiodictyon sp.	Bacteria/Pseudomonadati/Pseudomonadota/Gammaproteobacteria/Chromatiales/Chromatiaceae/Thiodictyon/environmental samples	OTHER	0.998	0.002	0.000	0.000	0.000	0.000	-	0.149	0.339	0.419	0.212	0.682	no	-	Pred.	0.000	0.000	0.000	1.000	0.000	0.000	0.000	0.000	0.000	0.070	non-T3S	0 / 5	non-homology	non-homology	non-homology	0.020	0.000	non-T4SE	0.147	0.506	0.168	0.380	0.304	0.301	0.000
MEG2139163.1	-	Bacteria	-	409	Bilophila sp.	Bacteria/Pseudomonadati/Thermodesulfobacteriota/Desulfovibrionia/Desulfovibrionales/Desulfovibrionaceae/Bilophila	OTHER	1.000	0.000	0.000	0.000	0.000	0.000	-	0.086	0.325	0.683	0.407	0.510	no	-	Pred.	1.000	0.000	0.000	1.000	0.000	0.000	0.000	0.000	0.000	0.370	non-T3S	0 / 5	non-homology	non-homology	non-homology	0.100	0.000	non-T4SE	0.369	0.609	0.494	0.420	0.761	0.531	0.000
WP_379878199.1	-	Bacteria	-	535	Lacibacterium aquatile	Bacteria/Pseudomonadati/Pseudomonadota/Alphaproteobacteria/Rhodospirillales/Rhodospirillaceae	OTHER	1.000	0.000	0.000	0.000	0.000	0.000	-	0.130	0.311	0.654	0.262	0.540	no	-	Pred.	1.000	0.000	1.000	1.000	0.000	0.000	0.000	0.000	0.000	0.420	non-T3S	0 / 5	non-homology	non-homology	non-homology	0.080	0.000	non-T4SE	0.152	0.199	0.163	0.236	0.268	0.203	0.000
WP_141246940.1	-	Bacteria	-	479	Halomonas salipaludis	Bacteria/Pseudomonadati/Pseudomonadota/Gammaproteobacteria/Oceanospirillales/Halomonadaceae/Halomonas	OTHER	1.000	0.000	0.000	0.000	0.000	0.000	-	0.250	0.535	0.684	0.207	0.816	yes	VI	Pred.	0.000	0.000	0.000	0.000	0.000	0.000	0.000	0.000	0.000	0.000	non-T3S	0 / 5	non-homology	non-homology	non-homology	0.010	0.000	non-T4SE	0.248	0.918	0.406	0.564	0.228	0.473	0.000
AKX51996.1	-	Bacteria	-	515	Thiopseudomonas alkaliphila	Bacteria/Pseudomonadati/Pseudomonadota/Gammaproteobacteria/Pseudomonadales/Pseudomonadaceae/Thiopseudomonas	OTHER	1.000	0.000	0.000	0.000	0.000	0.000	-	0.202	0.777	0.808	0.458	0.701	yes	III	Pred.	1.000	0.000	0.000	1.000	0.000	0.000	0.000	0.000	0.000	0.370	non-T3S	0 / 5	non-homology	non-homology	non-homology	0.050	0.000	non-T4SE	0.011	0.017	0.131	0.034	0.152	0.069	0.000
WP_406547068.1	-	Bacteria	+	227	Succinimonas sp.	Bacteria/Pseudomonadati/Pseudomonadota/Gammaproteobacteria/Aeromonadales/Succinivibrionaceae/Succinimonas	OTHER	1.000	0.000	0.000	0.000	0.000	0.000	-	0.094	0.241	0.572	0.743	0.392	no	-	Pred.	0.000	0.000	0.000	1.000	0.000	0.000	0.000	0.000	0.000	0.070	non-T3S	0 / 5	non-homology	non-homology	non-homology	0.360	0.000	non-T4SE	0.005	0.116	0.122	0.012	0.085	0.068	0.000
MDD7022212.1	-	Bacteria	-	509	Aeromonadales bacterium	Bacteria/Pseudomonadati/Pseudomonadota/Gammaproteobacteria/Aeromonadales	OTHER	1.000	0.000	0.000	0.000	0.000	0.000	-	0.690	0.626	0.626	0.181	0.827	yes	VI	Pred.	0.000	0.000	0.000	0.000	0.000	0.000	0.000	0.000	0.000	0.000	non-T3S	0 / 5	non-homology	non-homology	non-homology	0.190	0.000	non-T4SE	0.041	0.349	0.399	0.013	0.436	0.248	0.000
MCX7354941.1	-	Bacteria	-	475	Alphaproteobacteria bacterium	Bacteria/Pseudomonadati/Pseudomonadota/Alphaproteobacteria	OTHER	1.000	0.000	0.000	0.000	0.000	0.000	-	0.273	0.656	0.554	0.329	0.872	yes	VI	Pred.	0.000	0.000	0.000	1.000	0.000	0.000	0.000	0.000	0.000	0.070	non-T3S	0 / 5	non-homology	non-homology	non-homology	0.320	0.000	non-T4SE	0.903	0.960	0.722	0.908	0.717	0.842	1.000
MGN1394092.1	-	Bacteria	-	487	Succinivibrionaceae bacterium	Bacteria/Pseudomonadati/Pseudomonadota/Gammaproteobacteria/Aeromonadales/Succinivibrionaceae	OTHER	1.000	0.000	0.000	0.000	0.000	0.000	-	0.518	0.659	0.742	0.888	0.805	yes	IV VI	Pred.	0.000	0.000	0.000	0.000	0.000	0.000	0.000	0.000	0.000	0.000	non-T3S	0 / 5	non-homology	non-homology	non-homology	0.080	0.000	non-T4SE	0.007	0.014	0.048	0.015	0.041	0.025	0.000
WP_267329637.1	-	Bacteria	-	274	unclassified Gilliamella	Bacteria/Pseudomonadati/Pseudomonadota/Gammaproteobacteria/Orbales/Orbaceae/Gilliamella	OTHER	1.000	0.000	0.000	0.000	0.000	0.000	-	0.219	0.452	0.719	0.750	0.320	no	-	Pred.	0.000	0.000	0.000	0.000	0.000	0.000	0.000	0.000	0.000	0.000	non-T3S	0 / 5	non-homology	non-homology	non-homology	0.760	0.310	non-T4SE	0.255	0.940	0.653	0.207	0.653	0.542	1.000
MBO6258047.1	-	Bacteria	-	567	Succinivibrio sp.	Bacteria/Pseudomonadati/Pseudomonadota/Gammaproteobacteria/Aeromonadales/Succinivibrionaceae/Succinivibrio	OTHER	1.000	0.000	0.000	0.000	0.000	0.000	-	0.721	0.825	0.643	0.573	0.847	yes	II VI	Pred.	1.000	0.000	0.000	0.000	0.000	0.000	0.000	0.000	0.000	0.300	non-T3S	0 / 5	non-homology	non-homology	non-homology	0.050	0.000	non-T4SE	0.031	0.443	0.373	0.067	0.181	0.219	0.000
WP_247100590.1	-	Bacteria	-	631	Anaerobiospirillum sp. NML120449	Bacteria/Pseudomonadati/Pseudomonadota/Gammaproteobacteria/Aeromonadales/Succinivibrionaceae/Anaerobiospirillum	OTHER	1.000	0.000	0.000	0.000	0.000	0.000	-	0.520	0.515	0.436	0.202	0.762	no	-	Pred.	0.000	0.000	0.000	0.000	0.000	0.000	0.000	0.000	0.000	0.000	non-T3S	0 / 5	non-homology	non-homology	non-homology	0.510	0.310	non-T4SE	0.858	0.742	0.637	0.958	0.729	0.785	1.000
WP_269901623.1	-	Bacteria	-	530	Paenalcaligenes faecalis	Bacteria/Pseudomonadati/Pseudomonadota/Betaproteobacteria/Burkholderiales/Alcaligenaceae/Paenalcaligenes	OTHER	1.000	0.000	0.000	0.000	0.000	0.000	-	0.223	0.564	0.881	0.594	0.674	yes	III	Pred.	1.000	0.000	0.000	1.000	0.000	0.000	0.000	0.000	0.000	0.370	non-T3S	0 / 5	non-homology	non-homology	non-homology	0.050	0.000	non-T4SE	0.001	0.025	0.025	0.003	0.014	0.013	0.000
WP_038020572.1	-	Bacteria	-	410	Tatumella morbirosei	Bacteria/Pseudomonadati/Pseudomonadota/Gammaproteobacteria/Enterobacterales/Erwiniaceae/Tatumella	OTHER	1.000	0.000	0.000	0.000	0.000	0.000	-	0.082	0.362	0.831	0.207	0.675	yes	III	Pred.	0.000	0.000	0.000	0.000	0.000	0.000	0.000	0.000	0.000	0.000	non-T3S	0 / 5	non-homology	non-homology	non-homology	0.620	0.310	non-T4SE	0.015	0.340	0.313	0.018	0.295	0.196	0.000
WP_028877972.1	-	Bacteria	-	439	Terasakiella pusilla	Bacteria/Pseudomonadati/Pseudomonadota/Alphaproteobacteria/Rhodospirillales/Terasakiellaceae/Terasakiella	OTHER	1.000	0.000	0.000	0.000	0.000	0.000	-	0.329	0.710	0.587	0.223	0.762	no	-	Pred.	0.000	0.000	0.000	0.000	0.000	0.000	0.000	0.000	0.000	0.000	non-T3S	0 / 5	non-homology	non-homology	non-homology	0.590	0.310	non-T4SE	0.075	0.826	0.391	0.143	0.285	0.344	0.000
SUB36748.1	-	Bacteria	-	193	Pasteurella multocida	Bacteria/Pseudomonadati/Pseudomonadota/Gammaproteobacteria/Pasteurellales/Pasteurellaceae/Pasteurella	OTHER	1.000	0.000	0.000	0.000	0.000	0.000	-	0.172	0.678	0.225	0.431	0.579	no	-	Pred.	0.000	0.000	0.000	0.000	0.000	0.000	0.000	0.000	0.000	0.000	non-T3S	0 / 5	non-homology	non-homology	non-homology	0.340	0.000	non-T4SE	0.567	0.949	0.766	0.926	0.978	0.837	1.000
WP_442021425.1	-	Bacteria	-	526	Oceanisphaera sp. W20_SRM_FM3	Bacteria/Pseudomonadati/Pseudomonadota/Gammaproteobacteria/Aeromonadales/Aeromonadaceae/Oceanisphaera	OTHER	1.000	0.000	0.000	0.000	0.000	0.000	-	0.080	0.561	0.558	0.188	0.491	no	-	Pred.	0.000	0.000	0.000	1.000	0.000	0.000	0.000	0.000	0.000	0.070	non-T3S	0 / 5	non-homology	non-homology	non-homology	0.010	0.000	non-T4SE	0.687	0.946	0.756	0.691	0.684	0.753	1.000
WP_247100589.1	-	Bacteria	-	384	Anaerobiospirillum sp. NML120449	Bacteria/Pseudomonadati/Pseudomonadota/Gammaproteobacteria/Aeromonadales/Succinivibrionaceae/Anaerobiospirillum	OTHER	0.999	0.001	0.000	0.000	0.000	0.000	-	0.820	0.713	0.991	0.887	0.834	yes	I III IV VI	Pred.	0.000	0.000	0.000	1.000	0.000	0.000	0.000	0.000	0.000	0.070	non-T3S	0 / 5	non-homology	non-homology	non-homology	0.910	0.310	non-T4SE	0.536	0.620	0.258	0.190	0.261	0.373	0.000
NLY27174.1	-	Bacteria	-	550	Alcaligenaceae bacterium	Bacteria/Pseudomonadati/Pseudomonadota/Betaproteobacteria/Burkholderiales/Alcaligenaceae	OTHER	1.000	0.000	0.000	0.000	0.000	0.000	-	0.262	0.667	0.878	0.439	0.717	yes	III	Pred.	1.000	0.000	0.000	0.000	0.000	0.000	0.000	0.000	0.000	0.300	non-T3S	0 / 5	non-homology	non-homology	non-homology	0.030	0.000	non-T4SE	0.011	0.053	0.049	0.001	0.120	0.047	0.000
WP_338803485.1	-	Bacteria	-	635	Xenorhabdus griffiniae	Bacteria/Pseudomonadati/Pseudomonadota/Gammaproteobacteria/Enterobacterales/Morganellaceae/Xenorhabdus	OTHER	0.999	0.001	0.000	0.000	0.000	0.000	-	0.157	0.368	0.984	0.492	0.786	yes	III	Pred.	0.000	0.000	0.000	1.000	0.000	0.000	0.000	0.000	0.000	0.070	non-T3S	0 / 5	non-homology	non-homology	non-homology	0.210	0.000	non-T4SE	0.001	0.004	0.018	0.001	0.010	0.007	0.000
WP_296395708.1	-	Bacteria	-	447	Reyranella sp.	Bacteria/Pseudomonadati/Pseudomonadota/Alphaproteobacteria/Hyphomicrobiales/Reyranellaceae/Reyranella	OTHER	1.000	0.000	0.000	0.000	0.000	0.000	-	0.078	0.311	0.648	0.116	0.630	no	-	Pred.	0.000	0.000	0.000	1.000	0.000	0.000	0.000	0.000	0.000	0.070	non-T3S	0 / 5	non-homology	non-homology	non-homology	0.170	0.000	non-T4SE	0.016	0.046	0.150	0.024	0.158	0.079	0.000
WP_114393932.1	-	Bacteria	-	419	Oleisolibacter albus	Bacteria/Pseudomonadati/Pseudomonadota/Alphaproteobacteria/Rhodospirillales/Azospirillaceae/Oleisolibacter	OTHER	1.000	0.001	0.000	0.000	0.000	0.000	-	0.149	0.205	0.523	0.068	0.471	no	-	Pred.	0.000	0.000	0.000	1.000	0.000	0.000	0.000	0.000	0.000	0.070	non-T3S	0 / 5	non-homology	non-homology	non-homology	0.010	0.000	non-T4SE	0.654	0.881	0.677	0.701	0.779	0.738	1.000
MBQ8477231.1	-	Bacteria	+	396	Succinivibrio sp.	Bacteria/Pseudomonadati/Pseudomonadota/Gammaproteobacteria/Aeromonadales/Succinivibrionaceae/Succinivibrio	OTHER	1.000	0.000	0.000	0.000	0.000	0.000	-	0.122	0.360	0.402	0.730	0.508	no	-	Pred.	0.000	0.000	0.000	0.000	0.000	0.000	0.000	0.000	0.000	0.000	non-T3S	0 / 5	non-homology	non-homology	non-homology	0.940	0.310	non-T4SE	0.051	0.111	0.237	0.342	0.188	0.186	0.000
MBV9833407.1	-	Bacteria	-	445	Alphaproteobacteria bacterium	Bacteria/Pseudomonadati/Pseudomonadota/Alphaproteobacteria	OTHER	1.000	0.000	0.000	0.000	0.000	0.000	-	0.153	0.272	0.519	0.192	0.653	no	-	Pred.	0.000	0.000	0.000	0.000	0.000	0.000	0.000	0.000	0.000	0.000	non-T3S	0 / 5	non-homology	non-homology	non-homology	0.120	0.000	non-T4SE	0.318	0.308	0.462	0.429	0.826	0.469	0.000
MCR5085590.1	-	Bacteria	+	126	Succinivibrionaceae bacterium	Bacteria/Pseudomonadati/Pseudomonadota/Gammaproteobacteria/Aeromonadales/Succinivibrionaceae	OTHER	1.000	0.000	0.000	0.000	0.000	0.000	-	0.323	0.765	0.614	0.239	0.753	no	-	Pred.	0.000	0.000	0.000	0.000	0.000	0.000	0.000	0.000	0.000	0.000	non-T3S	0 / 5	non-homology	non-homology	non-homology	0.290	0.000	non-T4SE	0.022	0.260	0.193	0.028	0.371	0.175	0.000
MBQ4246190.1	-	Bacteria	-	521	Succinivibrio sp.	Bacteria/Pseudomonadati/Pseudomonadota/Gammaproteobacteria/Aeromonadales/Succinivibrionaceae/Succinivibrio	OTHER	1.000	0.000	0.000	0.000	0.000	0.000	-	0.534	0.476	0.888	0.792	0.846	yes	III VI	Pred.	1.000	0.000	0.000	0.000	0.000	0.000	0.000	0.000	0.000	0.300	non-T3S	0 / 5	non-homology	non-homology	non-homology	0.980	0.310	non-T4SE	0.254	0.687	0.340	0.662	0.713	0.531	1.000
WP_076413409.1	-	Bacteria	-	459	Achromobacter xylosoxidans	Bacteria/Pseudomonadati/Pseudomonadota/Betaproteobacteria/Burkholderiales/Alcaligenaceae/Achromobacter	OTHER	1.000	0.000	0.000	0.000	0.000	0.000	-	0.189	0.619	0.760	0.167	0.790	no	-	Pred.	0.000	0.000	0.000	0.000	0.000	0.000	0.000	0.000	0.000	0.000	non-T3S	0 / 5	non-homology	non-homology	non-homology	0.250	0.000	non-T4SE	0.354	0.811	0.475	0.631	0.327	0.520	0.000
MDT3664215.1	-	Bacteria	-	647	Anaerobiospirillum sp.	Bacteria/Pseudomonadati/Pseudomonadota/Gammaproteobacteria/Aeromonadales/Succinivibrionaceae/Anaerobiospirillum	OTHER	1.000	0.000	0.000	0.000	0.000	0.000	-	0.358	0.723	0.803	0.415	0.812	yes	III VI	Pred.	0.000	0.000	0.000	0.000	0.000	0.000	0.000	0.000	0.000	0.000	non-T3S	0 / 5	non-homology	non-homology	non-homology	0.040	0.000	non-T4SE	0.008	0.126	0.147	0.053	0.278	0.122	0.000
MDD6545280.1	-	Bacteria	-	604	Pseudomonadota bacterium	Bacteria/Pseudomonadati/Pseudomonadota	OTHER	1.000	0.000	0.000	0.000	0.000	0.000	-	0.385	0.629	0.893	0.492	0.777	yes	III	Pred.	0.000	0.000	0.000	1.000	0.000	0.000	0.000	0.000	0.000	0.070	non-T3S	0 / 5	non-homology	non-homology	non-homology	0.120	0.000	non-T4SE	0.018	0.032	0.051	0.055	0.103	0.052	0.000
RMR14000.1	-	Bacteria	+	195	Pseudomonas syringae pv. primulae	Bacteria/Pseudomonadati/Pseudomonadota/Gammaproteobacteria/Pseudomonadales/Pseudomonadaceae/Pseudomonas	OTHER	1.000	0.000	0.000	0.000	0.000	0.000	-	0.122	0.517	0.332	0.325	0.745	no	-	Pred.	0.000	0.000	0.000	1.000	0.000	0.000	0.000	0.000	0.000	0.070	non-T3S	0 / 5	non-homology	non-homology	non-homology	0.740	0.310	non-T4SE	0.050	0.314	0.187	0.024	0.386	0.192	0.000
OFW83709.1	-	Bacteria	-	409	Alphaproteobacteria bacterium GWF2_58_20	Bacteria/Pseudomonadati/Pseudomonadota/Alphaproteobacteria	OTHER	1.000	0.000	0.000	0.000	0.000	0.000	-	0.024	0.063	0.115	0.123	0.187	no	-	Pred.	0.000	0.000	0.000	1.000	0.000	0.000	0.000	0.000	0.000	0.070	non-T3S	0 / 5	non-homology	non-homology	non-homology	0.010	0.000	non-T4SE	0.199	0.176	0.256	0.379	0.446	0.291	0.000
WP_108645466.1	-	Bacteria	-	436	Polynucleobacter rarus	Bacteria/Pseudomonadati/Pseudomonadota/Betaproteobacteria/Burkholderiales/Burkholderiaceae/Polynucleobacter	OTHER	1.000	0.000	0.000	0.000	0.000	0.000	-	0.408	0.602	0.810	0.904	0.658	yes	III IV	Pred.	1.000	0.000	0.000	1.000	0.000	0.000	0.000	0.000	0.000	0.370	non-T3S	0 / 5	non-homology	non-homology	non-homology	0.240	0.000	non-T4SE	0.259	0.756	0.296	0.253	0.582	0.429	0.000
WP_417513549.1	-	Bacteria	-	486	Minwuia sp.	Bacteria/Pseudomonadati/Pseudomonadota/Alphaproteobacteria/Minwuiales/Minwuiaceae/Minwuia	OTHER	1.000	0.000	0.000	0.000	0.000	0.000	-	0.349	0.394	0.419	0.444	0.694	no	-	Pred.	0.000	0.000	0.000	0.000	0.000	0.000	0.000	0.000	0.000	0.000	non-T3S	0 / 5	non-homology	non-homology	non-homology	0.180	0.000	non-T4SE	0.017	0.031	0.032	0.003	0.019	0.020	0.000
GAB3129151.1	-	Bacteria	-	480	Novispirillum itersonii subsp. nipponicum	Bacteria/Pseudomonadati/Pseudomonadota/Alphaproteobacteria/Rhodospirillales/Novispirillaceae/Novispirillum	OTHER	1.000	0.000	0.000	0.000	0.000	0.000	-	0.082	0.207	0.200	0.187	0.375	no	-	Pred.	0.000	0.000	0.000	1.000	0.000	0.000	0.000	0.000	0.000	0.070	non-T3S	0 / 5	non-homology	non-homology	non-homology	0.000	0.000	non-T4SE	0.785	0.924	0.705	0.727	0.793	0.787	1.000
ELR2001527.1	-	Bacteria	-	457	Salmonella enterica	Bacteria/Pseudomonadati/Pseudomonadota/Gammaproteobacteria/Enterobacterales/Enterobacteriaceae/Salmonella	OTHER	1.000	0.000	0.000	0.000	0.000	0.000	-	0.027	0.281	0.269	0.157	0.291	no	-	Pred.	0.000	0.000	0.000	1.000	0.000	0.000	0.000	0.000	0.000	0.070	non-T3S	0 / 5	non-homology	non-homology	non-homology	0.010	0.000	non-T4SE	0.471	0.642	0.378	0.167	0.428	0.417	0.000
PWC40180.1	-	Bacteria	-	431	Azospirillum sp. TSO22-1	Bacteria/Pseudomonadati/Pseudomonadota/Alphaproteobacteria/Rhodospirillales/Azospirillaceae/Azospirillum	OTHER	1.000	0.000	0.000	0.000	0.000	0.000	-	0.099	0.263	0.420	0.158	0.545	no	-	Pred.	0.000	0.000	0.000	0.000	0.000	0.000	0.000	0.000	0.000	0.000	non-T3S	0 / 5	non-homology	non-homology	non-homology	0.100	0.000	non-T4SE	0.144	0.722	0.389	0.129	0.501	0.377	0.000
WP_246915045.1	-	Bacteria	-	592	Anaerobiospirillum sp. NML120448	Bacteria/Pseudomonadati/Pseudomonadota/Gammaproteobacteria/Aeromonadales/Succinivibrionaceae/Anaerobiospirillum	OTHER	1.000	0.000	0.000	0.000	0.000	0.000	-	0.285	0.746	0.724	0.389	0.745	no	-	Pred.	0.000	0.000	0.000	0.000	0.000	0.000	0.000	0.000	0.000	0.000	non-T3S	0 / 5	non-homology	non-homology	non-homology	0.650	0.310	non-T4SE	0.004	0.014	0.072	0.026	0.076	0.038	0.000
HMN82447.1	-	Bacteria	-	454	Burkholderiaceae bacterium	Bacteria/Pseudomonadati/Pseudomonadota/Betaproteobacteria/Burkholderiales/Burkholderiaceae	OTHER	1.000	0.000	0.000	0.000	0.000	0.000	-	0.105	0.455	0.526	0.126	0.764	no	-	Pred.	0.000	0.000	0.000	0.000	0.000	0.000	0.000	0.000	0.000	0.000	non-T3S	0 / 5	non-homology	non-homology	non-homology	0.090	0.000	non-T4SE	0.000	0.002	0.010	0.000	0.004	0.003	0.000
MEB3323322.1	-	Bacteria	+	217	Synechococcaceae cyanobacterium	Bacteria/Bacillati/Cyanobacteriota/Cyanophyceae/Synechococcales/Synechococcaceae	OTHER	1.000	0.000	0.000	0.000	0.000	0.000	-	0.048	0.123	0.335	0.107	0.249	no	-	Pred.	0.000	0.000	0.000	0.000	0.000	0.000	0.000	0.000	0.000	0.000	non-T3S	0 / 5	non-homology	non-homology	non-homology	0.040	0.000	non-T4SE	0.517	0.884	0.832	0.438	0.818	0.698	1.000
MBP8035579.1	-	Bacteria	+	373	Burkholderiaceae bacterium	Bacteria/Pseudomonadati/Pseudomonadota/Betaproteobacteria/Burkholderiales/Burkholderiaceae	OTHER	1.000	0.000	0.000	0.000	0.000	0.000	-	0.553	0.750	0.616	0.331	0.690	no	-	Pred.	0.000	0.000	0.000	1.000	0.000	0.000	0.000	0.000	0.000	0.070	non-T3S	0 / 5	non-homology	non-homology	non-homology	0.100	0.000	non-T4SE	0.017	0.069	0.103	0.035	0.192	0.083	0.000
WP_374279546.1	-	Bacteria	-	462	Desulfovibrio sp.	Bacteria/Pseudomonadati/Thermodesulfobacteriota/Desulfovibrionia/Desulfovibrionales/Desulfovibrionaceae/Desulfovibrio	OTHER	1.000	0.000	0.000	0.000	0.000	0.000	-	0.030	0.191	0.477	0.315	0.531	no	-	Pred.	1.000	0.000	0.000	1.000	0.000	0.000	0.000	0.000	0.000	0.370	non-T3S	0 / 5	non-homology	non-homology	non-homology	0.110	0.000	non-T4SE	0.101	0.333	0.197	0.496	0.184	0.262	0.000
WP_026350024.1	-	Bacteria	-	254	Bordetella sp. FB-8	Bacteria/Pseudomonadati/Pseudomonadota/Betaproteobacteria/Burkholderiales/Alcaligenaceae/Bordetella	OTHER	1.000	0.000	0.000	0.000	0.000	0.000	-	0.169	0.494	0.251	0.130	0.665	no	-	Pred.	0.000	0.000	0.000	0.000	0.000	0.000	0.000	0.000	0.000	0.000	non-T3S	0 / 5	non-homology	non-homology	non-homology	0.030	0.000	non-T4SE	0.002	0.096	0.099	0.051	0.035	0.057	0.000
WP_417792884.1	-	Bacteria	-	450	Terasakiella pusilla	Bacteria/Pseudomonadati/Pseudomonadota/Alphaproteobacteria/Rhodospirillales/Terasakiellaceae/Terasakiella	OTHER	1.000	0.000	0.000	0.000	0.000	0.000	-	0.122	0.363	0.329	0.060	0.504	no	-	Pred.	0.000	0.000	0.000	1.000	0.000	0.000	0.000	0.000	0.000	0.070	non-T3S	0 / 5	non-homology	non-homology	non-homology	0.010	0.000	non-T4SE	0.152	0.791	0.393	0.252	0.380	0.394	0.000
WP_007195691.1	-	Bacteria	-	384	Thiocapsa marina	Bacteria/Pseudomonadati/Pseudomonadota/Gammaproteobacteria/Chromatiales/Chromatiaceae/Thiocapsa	OTHER	1.000	0.000	0.000	0.000	0.000	0.000	-	0.278	0.412	0.762	0.224	0.801	yes	VI	Pred.	0.000	0.000	0.000	1.000	0.000	0.000	0.000	0.000	0.000	0.070	non-T3S	0 / 5	non-homology	non-homology	non-homology	0.050	0.000	non-T4SE	0.817	0.939	0.760	0.861	0.923	0.860	1.000
WP_113746225.1	-	Bacteria	-	505	Anaerobiospirillum thomasii	Bacteria/Pseudomonadati/Pseudomonadota/Gammaproteobacteria/Aeromonadales/Succinivibrionaceae/Anaerobiospirillum	OTHER	1.000	0.000	0.000	0.000	0.000	0.000	-	0.513	0.889	0.834	0.480	0.803	yes	II III VI	Pred.	0.000	0.000	0.000	1.000	0.000	0.000	0.000	0.000	0.000	0.070	non-T3S	0 / 5	non-homology	non-homology	non-homology	0.700	0.310	non-T4SE	0.002	0.018	0.048	0.001	0.015	0.017	0.000
HCB13878.1	-	Bacteria	+	147	Gammaproteobacteria bacterium	Bacteria/Pseudomonadati/Pseudomonadota/Gammaproteobacteria	OTHER	1.000	0.000	0.000	0.000	0.000	0.000	-	0.089	0.158	0.423	0.225	0.402	no	-	Pred.	0.000	0.000	0.000	1.000	0.000	0.000	0.000	0.000	0.000	0.070	non-T3S	0 / 5	non-homology	non-homology	non-homology	0.090	0.000	non-T4SE	0.008	0.336	0.131	0.068	0.059	0.120	0.000
MEM8799566.1	-	Bacteria	-	643	Pseudomonadota bacterium	Bacteria/Pseudomonadati/Pseudomonadota	OTHER	1.000	0.000	0.000	0.000	0.000	0.000	-	0.633	0.543	0.687	0.450	0.722	no	-	Pred.	0.000	0.000	0.000	1.000	0.000	0.000	0.000	0.000	0.000	0.070	non-T3S	0 / 5	non-homology	non-homology	non-homology	0.760	0.310	non-T4SE	0.610	0.770	0.582	0.245	0.569	0.555	1.000
HIV15137.1	-	Bacteria	-	538	Candidatus Avisuccinivibrio pullicola	Bacteria/Pseudomonadati/Pseudomonadota/Gammaproteobacteria/Aeromonadales/Succinivibrionaceae/Succinivibrionaceae incertae sedis/Candidatus Avisuccinivibrio	OTHER	1.000	0.000	0.000	0.000	0.000	0.000	-	0.194	0.433	0.651	0.291	0.720	no	-	Pred.	0.000	0.000	0.000	0.000	0.000	0.000	0.000	0.000	0.000	0.000	non-T3S	0 / 5	non-homology	non-homology	non-homology	0.300	0.000	non-T4SE	0.029	0.866	0.429	0.443	0.636	0.481	0.000
HHJ16977.1	-	Bacteria	-	474	Gammaproteobacteria bacterium	Bacteria/Pseudomonadati/Pseudomonadota/Gammaproteobacteria	OTHER	1.000	0.000	0.000	0.000	0.000	0.000	-	0.119	0.217	0.468	0.243	0.584	no	-	Pred.	0.000	0.000	0.000	0.000	0.000	0.000	0.000	0.000	0.000	0.000	non-T3S	0 / 5	non-homology	non-homology	non-homology	0.020	0.000	non-T4SE	0.055	0.771	0.257	0.038	0.469	0.318	0.000
HVG82489.1	-	Bacteria	-	376	Candidatus Methylomirabilota bacterium	Bacteria/Candidatus Methylomirabilota	OTHER	0.994	0.006	0.000	0.000	0.000	0.000	-	0.131	0.364	0.603	0.134	0.729	no	-	Pred.	0.000	0.000	0.000	1.000	0.000	0.000	0.000	0.000	0.000	0.070	non-T3S	0 / 5	non-homology	non-homology	non-homology	0.080	0.000	non-T4SE	0.000	0.013	0.014	0.002	0.010	0.008	0.000
MET1028893.1	-	Bacteria	-	506	Dongiaceae bacterium	Bacteria/Pseudomonadati/Pseudomonadota/Alphaproteobacteria/Rhodospirillales/Dongiaceae	OTHER	1.000	0.000	0.000	0.000	0.000	0.000	-	0.465	0.626	0.467	0.344	0.844	yes	VI	Pred.	0.000	0.000	0.000	1.000	0.000	0.000	0.000	0.000	0.000	0.070	non-T3S	0 / 5	non-homology	non-homology	non-homology	0.780	0.310	non-T4SE	0.538	0.962	0.679	0.583	0.858	0.724	1.000
WP_176326530.1	-	Bacteria	-	417	Serratia marcescens	Bacteria/Pseudomonadati/Pseudomonadota/Gammaproteobacteria/Enterobacterales/Yersiniaceae/Serratia	OTHER	1.000	0.000	0.000	0.000	0.000	0.000	-	0.022	0.332	0.607	0.225	0.577	no	-	Pred.	0.000	0.000	0.000	0.000	0.000	0.000	0.000	0.000	0.000	0.000	non-T3S	0 / 5	non-homology	non-homology	non-homology	0.010	0.000	non-T4SE	0.031	0.978	0.232	0.617	0.210	0.414	0.000
MGQ3032278.1	-	Bacteria	+	240	Ferrovibrionaceae bacterium	Bacteria/Pseudomonadati/Pseudomonadota/Alphaproteobacteria/Ferrovibrionales/Ferrovibrionaceae	OTHER	1.000	0.000	0.000	0.000	0.000	0.000	-	0.163	0.231	0.412	0.157	0.402	no	-	Pred.	0.000	0.000	0.000	1.000	0.000	0.000	0.000	0.000	0.000	0.070	non-T3S	0 / 5	non-homology	non-homology	non-homology	0.010	0.000	non-T4SE	0.025	0.076	0.191	0.211	0.322	0.165	0.000
WP_371242938.1	-	Bacteria	-	424	Pantoea sp. KPR_PJ	Bacteria/Pseudomonadati/Pseudomonadota/Gammaproteobacteria/Enterobacterales/Erwiniaceae/Pantoea	OTHER	1.000	0.000	0.000	0.000	0.000	0.000	-	0.019	0.175	0.678	0.228	0.372	no	-	Pred.	0.000	0.000	0.000	1.000	0.000	0.000	0.000	0.000	0.000	0.070	non-T3S	0 / 5	non-homology	non-homology	non-homology	0.040	0.000	non-T4SE	0.004	0.035	0.064	0.005	0.047	0.031	0.000
MBD5641840.1	-	Bacteria	-	412	Desulfovibrio sp.	Bacteria/Pseudomonadati/Thermodesulfobacteriota/Desulfovibrionia/Desulfovibrionales/Desulfovibrionaceae/Desulfovibrio	OTHER	1.000	0.000	0.000	0.000	0.000	0.000	-	0.023	0.327	0.109	0.220	0.456	no	-	Pred.	0.000	0.000	0.000	0.000	0.000	0.000	0.000	0.000	0.000	0.000	non-T3S	0 / 5	non-homology	non-homology	non-homology	0.080	0.000	non-T4SE	0.081	0.389	0.179	0.138	0.172	0.192	0.000
MDZ7327014.1	-	Bacteria	-	478	Pseudomonas sp. SDS3-8	Bacteria/Pseudomonadati/Pseudomonadota/Gammaproteobacteria/Pseudomonadales/Pseudomonadaceae/Pseudomonas	OTHER	1.000	0.000	0.000	0.000	0.000	0.000	-	0.355	0.616	0.818	0.242	0.766	yes	III	Pred.	1.000	0.000	0.000	0.000	0.000	0.000	0.000	0.000	0.000	0.300	non-T3S	0 / 5	non-homology	non-homology	non-homology	0.010	0.000	non-T4SE
