## Supplementary material for "Systematic discovery of protein kinase-like domains reveals diverse evolutionary strategies in the human oral microbiome": Suppl. Table S5

### Sheet: Describtion
Operon cards	(first hit per protein)
ID	The unique sequence NCBI or IMG identifier
HIT	The best match in the database
Short description	A brief note on the function or feature found
D-Length	Domain length
E-value	Expectation value: the probability of finding this match by chance. The lower, the more significant.
Range	The positions in query sequence where the match occurs
Length	Total length of the matching query sequence
NCBI	NCBI annotation
IMG	IMG annotation
Topology	Protein topology info. inside – cytoplasmic-facing region, TMhelix – transmembrane α-helix, outside – extracellular/periplasmic-facing region
Start/End	1-based coordinates delimiting the beginning and end of each topology segment within the full-length sequence

### Sheet: A. WP_147203046.1_operon
NCBI RefSeq assembly: GCF_007991655.1
Segetibacter aerophilus strain NBRC 106135, whole genome shotgun sequencing project
CD-search
NCBI ID	IMG ID	HIT	Short description	D-length	E-value	Range	Length
WP_147203041.1	2994763145	-	-	-	-	-	275
WP_147203042.1	2994763146	-	-	-	-	-	335
WP_147203043.1	2994763147	COG0691	tmRNA-binding protein [Posttranslational modification, protein turnover, chaperones]	140	1.07e-59	7-147	147
WP_147203044.1	2994763148	COG0777	Acetyl-CoA carboxylase beta subunit [Lipid transport and metabolism]	267	2.42e-178	25-303	303
WP_147203046.1	2994763149	-	-	-	-	-	370
HHpred
NCBI ID	IMG ID	HIT	Short description	D-length	E-value	Range	Length
WP_147203041.1	2994763145	PF08139.17; COG3907	LPAM_1 ; Prokaryotic membrane lipoprotein lipid attachment site; Membrane-associated enzyme, PAP2 (acid phosphatase) superfamily [General function prediction only].	16; 133	6.5; 1.8E-17	1-16; 121-254	275
WP_147203042.1	2994763146	PF08139.17; 7N34_A; ECOD_001158293_e3fn9A7	LPAM_1 ; Prokaryotic membrane lipoprotein lipid attachment site; Cap15; phage defense, CBASS, beta barrel, IMMUNE SYSTEM; 1.9A {Yersinia aleksiciae}; | 11.1.1.2538 | 3FN9 A:612-693 | A: beta sandwiches, X: Immunoglobulin-like beta-sandwich, H: Immunoglobulin-related, T: Immunoglobulin/Fibronectin type III/E set domains/PapD-like, F: DUF4982_3 | Protein: Putative beta-galactosidase	16; 120; 71	20; 0.58; 5.1	1-16; 23-143; 228-299	335
WP_147203043.1	2994763147	COG0691	SmpB; tmRNA-binding protein [Posttranslational modification, protein turnover, chaperones].	146	5.8E-56	3-149	147
WP_147203044.1	2994763148	COG0777	AccD; Acetyl-CoA carboxylase beta subunit [Lipid transport and metabolism].	279	2.9E-54	23-302	303
WP_147203046.1	2994763149	PF18640.6	LepB_N ; LepB N-terminal domain	149	350	209-358	370
Annotation
NCBI ID	IMG ID	NCBI	IMG
WP_147203041.1	2994763145	phosphatase PAP2 family protein	PAP2 superfamily protein
WP_147203042.1	2994763146	hypothetical protein	hypothetical protein
WP_147203043.1	2994763147	SsrA-binding protein SmpB	SsrA-binding protein
WP_147203044.1	2994763148	acetyl-CoA carboxylase, carboxyltransferase subunit beta	acetyl-CoA carboxylase carboxyl transferase subunit beta
WP_147203046.1	2994763149	hypothetical protein	hypothetical protein
DeepTMHMM
ID	IMG ID	Topology	start	end
WP_147203041.1	2994763145	TMhelix	203	218
WP_147203041.1	2994763145	inside	219	230
WP_147203041.1	2994763145	TMhelix	231	243
WP_147203041.1	2994763145	outside	244	275
WP_147203042.1	2994763146	signal	1	21
WP_147203042.1	2994763146	outside	22	335
WP_147203043.1	2994763147	inside	1	147
WP_147203044.1	2994763148	inside	1	303
WP_147203046.1	2994763149	inside	1	370
SignalP6.0
NCBI ID	IMG ID	Prediction	OTHER	SP(Sec/SPI)	LIPO(Sec/SPII)	TAT(Tat/SPI)	TATLIPO(Tat/SPII)	PILIN(Sec/SPIII)	CS Position
WP_147203041.1	2994763145	OTHER	0.999987	0.000000	0.000000	0.000000	0.000000	0.000000	-
WP_147203042.1	2994763146	SP	0.000218	0.999163	0.000181	0.000172	0.000136	0.000134	CS pos: 21-22. Pr: 0.9774
WP_147203043.1	2994763147	OTHER	1.000000	0.000000	0.000000	0.000000	0.000000	0.000000	-
WP_147203044.1	2994763148	OTHER	1.000000	0.000000	0.000000	0.000000	0.000000	0.000000	-
WP_147203046.1	2994763149	OTHER	1.000000	0.000000	0.000000	0.000000	0.000000	0.000000	-

### Sheet: B. WP_013815849.1_operon
NCBI RefSeq assembly: GCF_002892555.1
Porphyromonas gingivalis strain TDC 60 chromosome, complete genome
CD-search
NCBI ID	IMG ID	HIT	Short description	D-length	E-value	Range	Length
WP_013815846.1	650869134	cl00276	Maf_Ham1. Maf, a nucleotide binding protein, has been implicated in inhibition of septum formation in eukaryotes, bacteria and archaea.	185	3.69154E-41	8-193	196
WP_013815847.1	650869135	-	-	-	-	-	142
WP_013815848.1	650869136	cl48168	AAA domain; AAA domain.	107	0.0000000719844	10-117	233
WP_013815849.1	650869137	-	-	-	-	-	438
WP_013815850.1	650869138	cl43130	Cytosine/adenosine deaminase or related metal-dependent hydrolase [Nucleotide transport and metabolism, General function prediction only];.	360	4.46443E-35	9-369	431
HHpred
NCBI ID	IMG ID	HIT	Short description	D-length	E-value	Range	Length
WP_013815846.1	650869134	KOG3222	Inosine triphosphate pyrophosphatase [Nucleotide transport and metabolism]	193	2.7E-40	2-195	196
WP_013815847.1	650869135	-	-	-	-	-	142
WP_013815848.1	650869136	ECOD_000147635_e3v9pA1	| 2004.1.1.166 | 3V9P A:2-206 | A: a/b three-layered sandwiches, X: P-loop domains-like, H: P-loop domains-related, T: P-loop containing nucleoside triphosphate hydrolases, F: Thymidylate_kin | Protein: Thymidylate kinase	229	1.8E-17	2-230	233
WP_013815849.1	650869137	cd05157	ETNK_euk; Euykaryotic Ethanolamine kinase. ETNK catalyzes the transfer of the gamma-phosphoryl group from CTP to ethanolamine (Etn), the first step in the CDP-Etn pathway for the formation of the major phospholipid, phosphatidylethanolamine (PtdEtn).	237	0.68	170-407	438
WP_013815850.1	650869138	2I9U_A	Cytosine/guanine deaminase related protein; Protein Structure Initiative II (PSI-II), 9246a, Amidohydrolase, Guanine Deaminase, Nucleotide transport and metabolism, Structural Genomics, New; HET: GUN; 2.05A {Clostridium acetobutylicum} SCOP: c.1.9.9, b.92.1.4	374	2.2E-31	1-374	431
Annotation
NCBI ID	IMG ID	NCBI	IMG
WP_013815846.1	650869134	non-canonical purine NTP pyrophosphatase	XTP/dITP diphosphohydrolase
WP_013815847.1	650869135	hypothetical protein	hypothetical protein
WP_013815848.1	650869136	AAA family ATPase	AAA domain-containing protein
WP_013815849.1	650869137	hypothetical protein	hypothetical protein
WP_013815850.1	650869138	amidohydrolase family protein	5-methylthioadenosine/S-adenosylhomocysteine deaminase
DeepTMHMM
ID	IMG ID	Topology	Start	end
WP_013815846.1	650869134	inside	1	196
WP_013815847.1	650869135	outside	1	6
WP_013815847.1	650869135	TMhelix	7	23
WP_013815847.1	650869135	inside	24	142
WP_013815848.1	650869136	inside	1	233
WP_013815849.1	650869137	inside	1	438
WP_013815850.1	650869138	inside	1	431
SignalP6.0
NCBI ID	IMG ID	Prediction	OTHER	SP(Sec/SPI)	LIPO(Sec/SPII)	TAT(Tat/SPI)	TATLIPO(Tat/SPII)	PILIN(Sec/SPIII)	CS Position
WP_013815846.1	650869134	OTHER	1.000000	0.000000	0.000000	0.000000	0.000000	0.000000	-
WP_013815847.1	650869135	OTHER	1.000000	0.000000	0.000000	0.000000	0.000000	0.000000	-
WP_013815848.1	650869136	OTHER	1.000000	0.000000	0.000000	0.000000	0.000000	0.000000	-
WP_013815849.1	650869137	OTHER	1.000000	0.000000	0.000000	0.000000	0.000000	0.000000	-
WP_013815850.1	650869138	OTHER	1.000000	0.000000	0.000000	0.000000	0.000000	0.000000	-

### Sheet: C. CBW15734.1_operon
GeneBank: FQ312002.1
Haemophilus parainfluenzae T3T1 complete genome
CD-search
NCBI ID	IMG ID	HIT	Short description	D-length	E-value	Range	Length
CBW15734.1	650600400	NF040486	SrfA family protein; The virulence factor SrfA (SsrAB regulated factor A) from Salmonella enterica is a secreted effector.	250	2.09147E-96	3-523	525
CBW15735.1	650600401	COG4457	Virulence factor SrfB; This family includes homologs of SsrAB is a two-component regulatory system encoded within the Salmonella pathogenicity island SPI-2.	1012	0	1-1012	1012
CBW15736.1	650600402	COG4458	Putative bacterial virulence factor; Members of this family of prokaryotic proteins include various putative virulence factor effector proteins. Their exact function is, as yet, unknown.	890	0	2-892	893
CBW15737.1	650600403	-	-	-	-	-	329
CBW15738.1	650600404	cd00198	Von Willebrand factor type A (vWA) domain was originally found in the blood coagulation protein von Willebrand factor (vWF).	161	1.01965E-11	220-381	650
CBW15739.1	650600405	COG1136	ABC-type lipoprotein export system, ATPase component [Cell wall/membrane/envelope biogenesis]; ABC-type lipoprotein export system, ATPase component [Cell wall/membrane/envelope biogenesis].	213	2.47792E-65	1-213	242
CBW15740.1	650600406	COG4591	ABC-type transport system involved in lipoprotein release, permease component LolC [Cell wall/membrane/envelope biogenesis].	270	3.37843E-25	130-400	482
CBW15741.1	650600407	pfam03781; COG1579	Sulfatase-modifying factor enzyme 1; This domain is found in eukaryotic proteins required for post-translational sulfatase modification (SUMF1).; Predicted nucleic acid-binding protein DR0291, contains C4-type Zn-ribbon domain [General function prediction only].	219; 105	1.20096E-36; 0.00366989	80-301; 337-442	525
CBW15742.1	650600408	PRK09039	Peptidoglycan -binding protein; peptidoglycan -binding protein.	116	0.000356985	107-233	234
CBW15743.1	650600409	TIGR02168	chromosome segregation protein SMC, common bacterial type; SMC (structural maintenance of chromosomes) proteins	110	0.00140695	49-159	161
HHpred
NCBI ID	IMG ID	HIT	Short description	D-length	E-value	Range	Length
CBW15734.1	650600400	9HAG_A	BBF-14; De novo, beta barrel, PEG, DE NOVO PROTEIN; HET: P6G; 1.86A {synthetic construct}	107	57	418-525	525
CBW15735.1	650600401	PF07520.16	SrfB ; Virulence factor SrfB	1011	6.4E-145	1-1011	1012
CBW15736.1	650600402	PF10139.14	Virul_Fac ; Putative bacterial virulence factor	865	3.7E-157	20-885	893
CBW15737.1	650600403	5KS5_A	Eukaryotic elongation factor 2 kinase; TRANSFERASE, eEF2K, SEL1, elongation, TPR; NMR {Homo sapiens}	67	0.00013	261-328	329
CBW15738.1	650600404	PF20780.2; 5E6S_B; PF20781.2	TssR_M ; TssR second domain; Integrin beta-2; lymphocyte function-associated antigen-1, CELL ADHESION; HET: CA, NAG; 2.15A {Homo sapiens}; TssR_C ; TssR C-terminal domain	63; 186; 132	0.00062; 2.9E-9; 2.3E-7	23-86; 218-404; 508-650	650
CBW15739.1	650600405	4YER_A	ABC transporter ATP-binding protein; PF00005 family protein, P-loop containing nucleoside triphosphate hydrolases fold, Structural Genomics, Joint Center for Structural Genomics; HET: MSE, ADP; 2.35A {Thermotoga maritima}	224	3.4E-21	1-224	242
CBW15740.1	650600406	7ARJ_C (7ARJ_E)	#1 Lipoprotein-releasing ABC transporter permease subunit LolC; LolCDE, lipoprotein, lipoprotein transporter, lipoprotein sorting and transport, PROTEIN TRANSPORT, ABC transporter; HET: ADP, Z41, PLM; 3.2A {Escherichia coli K-12} (#2 Lipoprotein-releasing system transmembrane protein LolE; LolCDE, lipoprotein, lipoprotein transporter, lipoprotein sorting and transport, PROTEIN TRANSPORT; HET: ANP…	399 (399)	1.3e-33 (1.6e-31)	3-402 (3-402)	402
CBW15741.1	650600407	8KHQ_D;	5-histidylcysteine sulfoxide synthase/putative 4-mercaptohistidine N1-methyltranferase; Metal ion binding, Sulfatase-modifying, Histidine oxygenase, Methyltransferase, OXIDOREDUCTASE; HET: CYS, HIS, PEG; 2.69A {Hydrogenimonas thermophila}; Nucleoporin_FG2 ; Nucleoporin FG repeated region	260; 173	1.3E-20; 12	44-304; 347-520	525
CBW15742.1	650600408	7OJG_I; PF06785.16	Outer membrane lipoprotein slyB; OUTER MEMBRANE CHAPERONE, 2TM GLYCINE ZIPPER, OUTER MEMBRANE LIPOPROTEIN SLYB, LPS-LP BINDING PROTEIN, MEMBRANE PROTEIN; HET: GOL, LPP, L8Z, PLM; 3.4A {Escherichia coli BW25113}; UPF0242 ; Uncharacterised protein family (UPF0242) N-terminus	85; 102	0.018; 0.0000018	3-88; 123-225	234
CBW15743.1	650600409	4ZXQ_B	Tail needle protein gp26; Viral protein, P22, Tail Needle, Membrane penetration; 2.75A {Enterobacteria phage P22}	108	7.9E-9	48-156	161
Annotation
NCBI ID	IMG ID	NCBI	IMG
CBW15734.1	650600400	putative uncharacterized protein	hypothetical protein
CBW15735.1	650600401	putative uncharacterized protein	hypothetical protein
CBW15736.1	650600402	putative uncharacterized protein	putative virulence factor
CBW15737.1	650600403	putative uncharacterized protein	hypothetical protein
CBW15738.1	650600404	ppka	serine/threonine-protein kinase PpkA
CBW15739.1	650600405	abc transporter, atp-binding protein	putative ABC transport system ATP-binding protein
CBW15740.1	650600406	abc transporter, permease protein, putative	putative ABC transport system permease protein
CBW15741.1	650600407	unnamed protein product	formylglycine-generating enzyme required for sulfatase activity
CBW15742.1	650600408	putative uncharacterized protein	hypothetical protein
CBW15743.1	650600409	putative uncharacterized protein	hypothetical protein
DeepTMHMM
ID	IMG ID	Topology	Start	End
CBW15734.1	650600400	inside	1	207
CBW15734.1	650600400	TMhelix	208	227
CBW15734.1	650600400	outside	228	525
CBW15735.1	650600401	inside	1	1012
CBW15736.1	650600402	inside	1	893
CBW15737.1	650600403	inside	1	191
CBW15737.1	650600403	TMhelix	192	212
CBW15737.1	650600403	outside	213	329
CBW15738.1	650600404	signal	1	10
CBW15738.1	650600404	outside	11	650
CBW15739.1	650600405	inside	1	242
CBW15740.1	650600406	inside	1	23
CBW15740.1	650600406	TMhelix	24	41
CBW15740.1	650600406	outside	42	270
CBW15740.1	650600406	TMhelix	271	289
CBW15740.1	650600406	inside	290	320
CBW15740.1	650600406	TMhelix	321	342
CBW15740.1	650600406	outside	343	367
CBW15740.1	650600406	TMhelix	368	388
CBW15740.1	650600406	inside	389	402
CBW15741.1	650600407	signal	1	20
CBW15741.1	650600407	outside	21	525
CBW15742.1	650600408	signal	1	20
CBW15742.1	650600408	outside	21	234
CBW15743.1	650600409	signal	1	18
CBW15743.1	650600409	outside	19	161
SignalP6.0
NCBI ID	IMG ID	Prediction	OTHER	SP(Sec/SPI)	LIPO(Sec/SPII)	TAT(Tat/SPI)	TATLIPO(Tat/SPII)	PILIN(Sec/SPIII)	CS Position
CBW15734.1	650600400	OTHER	0.999996	0.000000	0.000000	0.000000	0.000000	0.000000	-
CBW15735.1	650600401	OTHER	1.000000	0.000000	0.000000	0.000000	0.000000	0.000000	-
CBW15736.1	650600402	OTHER	0.999994	0.000000	0.000000	0.000000	0.000000	0.000000	-
CBW15737.1	650600403	OTHER	0.999998	0.000000	0.000000	0.000000	0.000000	0.000000	-
CBW15738.1	650600404	OTHER	0.500368	0.498980	0.000218	0.000173	0.000167	0.000136	-
CBW15739.1	650600405	OTHER	0.999994	0.000000	0.000000	0.000000	0.000000	0.000000	-
CBW15740.1	650600406	OTHER	0.831838	0.000000	0.001500	0.000000	0.000000	0.166677	-
CBW15741.1	650600407	SP	0.000209	0.999175	0.000179	0.000176	0.000141	0.000139	CS pos: 20-21. Pr: 0.9778
CBW15742.1	650600408	LIPO	0.000000	0.000000	0.999996	0.000000	0.000000	0.000000	CS pos: 20-21. Pr: 0.9955
CBW15743.1	650600409	LIPO	0.000000	0.000000	1.000000	0.000000	0.000000	0.000000	CS pos: 18-19. Pr: 0.9979

### Sheet: D. XRZ01887.1_operon
NCBI RefSeq assembly: GCF_049949245.1
Xenorhabdus stockiae strain HN_xs01 plasmid unnamed4, complete sequence
CD-search
NCBI ID	IMG ID	HIT	Short description	D-length	E-value	Range	Length
XRZ01887.1	-	NF040486	SrfA family protein; The virulence factor SrfA (SsrAB regulated factor A) from Salmonella enterica is a secreted effector.		3.46E-145	4-451	453
XRZ01886.1	-	COG4457	Virulence factor SrfB; This family includes homologs of SsrAB is a two-component regulatory system encoded within the Salmonella pathogenicity island SPI-2.	1006	0	1-1006	1006
XRZ02088.1	-	COG4458	Putative bacterial virulence factor; Members of this family of prokaryotic proteins include various putative virulence factor effector proteins. Their exact function is, as yet, unknown.	889	0	1-889	893
XRZ02087.1	-	-	-	-	-	-	340
XRZ02086.1	-	cd00198	Von Willebrand factor type A (vWA) domain was originally found in the blood coagulation protein von Willebrand factor (vWF).	156	1.71E-12	235-401	668
XRZ02097.1	-	COG1136	ABC-type lipoprotein export system, ATPase component [Cell wall/membrane/envelope biogenesis]; ABC-type lipoprotein export system, ATPase component [Cell wall/membrane/envelope biogenesis].	224	3.20E-68	1-224	231
XRZ02085.1	-	COG4591	ABC-type transport system involved in lipoprotein release, permease component LolC [Cell wall/membrane/envelope biogenesis].	270	1.43E-29	146-416	417
XRZ02084.1	-	pfam03781	Sulfatase-modifying factor enzyme 1	215	1.27E-34	91-306	516
WP_426575485		cl32341	Peptidoglycan -binding protein; peptidoglycan -binding protein.	116		107-233	234
HHpred
NCBI ID	IMG ID	HIT	Short description	D-length	E-value	Range	Length
XRZ01887.1	-	9HAG_A	BBF-14; De novo, beta barrel, PEG, DE NOVO PROTEIN; HET: P6G; 1.86A {synthetic construct}	107	29	344-451	453
XRZ01886.1	-	PF07520.16	SrfB ; Virulence factor SrfB	1005	6.7E-146	1-1005	1006
XRZ02088.1	-	PF10139.14	Virul_Fac ; Putative bacterial virulence factor	862	1.4E-157	23-885	893
XRZ02087.1	-	-	-	-	-	-	340
XRZ02086.1	-	PF20781.2; 5E65_F	TssR_C ; TssR C-terminal domain; integrin beta-2; lymphocyte function-associated antigen-1, CELL ADHESION; HET: NAG, CA; 2.15A {Homo sapiens}; integrin beta-2; lymphocyte function-associated antigen-1, CELL ADHESION; HET: NAG, CA; 2.15A {Homo sapiens}	141; 186	4.9E-12: 1.3E-9	527-668; 232-418	668
XRZ02097.1	-	4YER_A	ABC transporter ATP-binding protein; PF00005 family protein, P-loop containing nucleoside triphosphate hydrolases fold, Structural Genomics, Joint Center for Structural Genomics; HET: MSE, ADP; 2.35A {Thermotoga maritima}	223	3.9E-25	1-223	231
XRZ02085.1	-	7ARJ_C (7ARJ_E)	#1 Lipoprotein-releasing ABC transporter permease subunit LolC; LolCDE, lipoprotein, lipoprotein transporter, lipoprotein sorting and transport, PROTEIN TRANSPORT, ABC transporter; HET: ADP, Z41, PLM; 3.2A {Escherichia coli K-12} (#2 Lipoprotein-releasing system transmembrane protein LolE; LolCDE, lipoprotein, lipoprotein transporter, lipoprotein sorting and transport, PROTEIN TRANSPORT; HET: ANP…	400 (400)	1.6E-31 (1E-30)	17-417 (17-417)	417
XRZ02084.1	-	8KHQ_C; 7WKK_k	5-histidylcysteine sulfoxide synthase/putative 4-mercaptohistidine N1-methyltranferase; Metal ion binding, Sulfatase-modifying, Histidine oxygenase, Methyltransferase, OXIDOREDUCTASE; HET: HIS, PEG, CYS; 2.69A {Hydrogenimonas thermophila}; MGC84997 protein; nuclear pore complex, inner ring, Nup205, Nup93, Nup188, Nup155, NDC1, Aladin, STRUCTURAL PROTEIN; 4.2A {Xenopus laevis}	184; 158	6.7E-20; 7.3	131-315; 356-514	516
Annotation
NCBI ID	IMG ID	NCBI	IMG
XRZ01887.1	-	SrfA family protein	hypothetical protein
XRZ01886.1	-	virulence factor SrfB	hypothetical protein
XRZ02088.1	-	putative virulence factor	putative virulence factor
XRZ02087.1	-	hypothetical protein	hypothetical protein
XRZ02086.1	-	vWA domain-containing protein	serine/threonine-protein kinase PpkA
XRZ02097.1	-	ABC transporter ATP-binding protein	putative ABC transport system ATP-binding protein
XRZ02085.1	-	ABC transporter permease	putative ABC transport system permease protein
XRZ02084.1	-	SUMF1/EgtB/PvdO family nonheme iron enzyme	formylglycine-generating enzyme required for sulfatase activity
ID	IMG ID	Topology	start	end
XRZ01887.1	-	inside	1	208
XRZ01886.1	-	TMhelix	209	226
XRZ01886.1	-	outside	227	453
XRZ01886.1	-	inside	1	1006
XRZ02087.1	-	inside	1	893
XRZ02087.1	-	inside	1	189
XRZ02087.1	-	TMhelix	190	211
XRZ02087.1	-	outside	212	340
XRZ02086.1	-	signal	1	26
XRZ02086.1	-	outside	27	668
XRZ02097.1	-	inside		231
XRZ02085.1	-	inside	1	36
XRZ02085.1	-	TMhelix	37	57
XRZ02085.1	-	outside	58	285
XRZ02085.1	-	TMhelix	286	306
XRZ02085.1	-	inside	307	332
XRZ02085.1	-	TMhelix	333	360
XRZ02085.1	-	outside	361	382
XRZ02085.1	-	TMhelix	383	403
XRZ02085.1	-	inside	404	417
XRZ02084.1	-	signal	1	25
XRZ02084.1	-	outside	26	516
SignalP6.0
NCBI ID	IMG ID	Prediction	OTHER	SP(Sec/SPI)	LIPO(Sec/SPII)	TAT(Tat/SPI)	TATLIPO(Tat/SPII)	PILIN(Sec/SPIII)	CS Position
XRZ01887.1	-	OTHER	1.000000	0.000000	0.000000	0.000000	0.000000	0.000000
XRZ01886.1	-	OTHER	0.999994	0.000000	0.000000	0.000000	0.000000	0.000000
XRZ02088.1	-	OTHER	1.000000	0.000000	0.000000	0.000000	0.000000	0.000000
XRZ02087.1	-	OTHER	1.000000	0.000000	0.000000	0.000000	0.000000	0.000000
XRZ02086.1	-	SP	0.000209	0.999145	0.000172	0.000184	0.000148	0.000143	CS pos: 26-27. Pr: 0.9755
XRZ02097.1	-	OTHER	1.000000	0.000000	0.000000	0.000000	0.000000	0.000000
XRZ02085.1	-	OTHER	0.999998	0.000000	0.000000	0.000000	0.000000	0.000000
XRZ02084.1	-	SP	0.000198	0.999128	0.000177	0.000195	0.000152	0.000154	CS pos: 25-26. Pr: 0.9754

### Sheet: E. NP_460552.1_operon
NCBI RefSeq assembly: GCF_000006945.2
Salmonella enterica subsp. enterica serovar Typhimurium str. LT2, complete genome
CD-search
ID	IMG ID	HIT	Short description	D-length	E-value	Range	Length
NP_460552.1	637212326	NF040486	SrfA family protein; The virulence factor SrfA (SsrAB regulated factor A) from Salmonella enterica is a secreted effector.	437	0	1-437	439
NP_460553.1	637212327	COG4457	Virulence factor SrfB; This family includes homologs of SsrAB is a two-component regulatory system encoded within the Salmonella pathogenicity island SPI-2.	998	0	1-993	993
NP_460554.1	637212328	COG4458	Putative bacterial virulence factor; Members of this family of prokaryotic proteins include various putative virulence factor effector proteins. Their exact function is, as yet, unknown.	894	7.03E-116	12-714	714
HHpred
NCBI ID	IMG ID	HIT	Short description	D-length	E-value	Range	Length
NP_460552.1	637212326	9HAG_A	BBF-14; De novo, beta barrel, PEG, DE NOVO PROTEIN; HET: P6G; 1.86A {synthetic construct}	109	84	330-439	439
NP_460553.1	637212327	COG4457	SrfB ; Virulence factor SrfB	992	2e-153	1-992	993
NP_460554.1	637212328	COG4458	SrfC; Uncharacterized protein [Function unknown].	714	3.1E-149	1-714	714
Annotation
NCBI ID	IMG ID	NCBI	IMG
NP_460552.1	637212326	ssrAB activated gene	hypothetical protein
NP_460553.1	637212327	ssrAB activated gene	hypothetical protein
NP_460554.1	637212328	ssrAB activated gene	hypothetical protein
DeepTMHMM
ID	IMG ID	Topology	Start	End
NP_460552.1	637212326	inside	1	232
NP_460552.1	637212326	TMhelix	233	252
NP_460552.1	637212326	outside	253	439
NP_460553.1	637212327	inside	1	993
NP_460554.1	637212328	inside	1	714
SignalP6.0
ID	IMG ID	Prediction	OTHER	SP(Sec/SPI)	LIPO(Sec/SPII)	TAT(Tat/SPI)	TATLIPO(Tat/SPII)	PILIN(Sec/SPIII)	CS Position
NP_460552.1	637212326	OTHER	1.000000	0.000000	0.000000	0.000000	0.000000	0.000000	-
NP_460553.1	637212327	OTHER	1.000000	0.000000	0.000000	0.000000	0.000000	0.000000	-
NP_460554.1	637212328	OTHER	1.000000	0.000000	0.000000	0.000000	0.000000	0.000000	-
