## Supplementary material for "Systematic discovery of protein kinase-like domains reveals diverse evolutionary strategies in the human oral microbiome": Suppl. Table S6

### Sheet: Describtion
TM metaanalysis prediction card
ID	The unique protein sequence identifier (NCBI accession), corresponding to the FASTA header
Length	Total length of the protein sequence in amino acids
Partial	Flag indicating whether the NCBI record is annotated as a partial sequence (+) or complete (−), partial sequences may lack N-terminal residues, affecting signal peptide and TM helix detection
Phobius signal	Binary indicator (0/1) denoting the presence of a predicted N-terminal signal peptide
Phobius nTM	Number of transmembrane helices predicted by Phobius
Phobius TM positions	Ranges (1-based coordinates) of transmembrane helices predicted by Phobius
Phobius topology	Protein topology inferred from Phobius predictions; CYTOPLASMIC – cytoplasmic-facing region; TM – transmembrane α-helix; NON CYTOPLASMIC – periplasmic/extracellular-facing region
tmhmm nTM	Number of transmembrane helices predicted by TMHMM
tmhmm TM positions	Ranges (1-based coordinates) of transmembrane helices predicted by TMHMM
tmhmm topology	Protein topology reconstructed from TMHMM segment predictions (inside, outside, TMhelix), normalized to a unified topology format
deepTMHMM nTM	Number of transmembrane helices predicted by DeepTMHMM
deepTMHMM TM positions	Ranges (1-based coordinates) of transmembrane helices predicted by DeepTMHMM
deepTMHMM topology	Protein topology reconstructed from DeepTMHMM region predictions (inside, outside, signal, TMhelix)
Final class	Consensus topology string derived by majority vote across Phobius, TMHMM, and DeepTMHMM predictions
Topology verdict	Topology classification based on majority transmembrane helix count and Phobius signal peptide call: soluble (0 TM, no SP), secreted (0 TM, SP present), membrane_anchor (1 TM), multipass (≥2 TM)
Vote	Number of predictors agreeing with the topology verdict (3/3 = full consensus, 2/3 = majority, 1/3 = no consensus
CCTOP prediction card
ID	The unique protein sequence identifier (NCBI accession), corresponding to the FASTA header
Length	Total length of the protein sequence in amino acids
Topology	Protein topology info. inside – cytoplasmic-facing region, TMhelix – transmembrane α-helix, outside – extracellular/periplasmic-facing region
Start/End	1-based coordinates delimiting the beginning and end of each topology segment within the full-length sequence
Reliability	The probability of finding this match by chance. The higher, the more significant (0-100).
Evidence of SrfABC export card
Secretion System	The export pathway under consideration
Mechanistic Requirements	The necessary condition for that system: what the substrate must possess or must be for the pathway to be viable at all (signal peptide, solubility, capacity to unfold, a β-barrel domain for OM insertion, etc.)
SrfA Features	The corresponding SrfA property set against that requirement: absence of Sec/Tat signals, a TM helix anchoring the protein in the inner membrane, disulfide bridges, a lipocalin fold. This column carries the actual evidentiary content
Verdict	A binary call: Excluded/Supported
Evidence	Pointer to the supporting source

### Sheet: A. TM metaanalysis
ID	Length	Partial	Phobius signal	Phobius nTM	Phobius TM positions	Phobius topology	tmhmm nTM	tmhmm TM positions	tmhmm topology	deepTMHMM nTM	deepTMHMM TM positions	deepTMHMM topology	Final class	Topology verdict	Vote
CBW15734.1	525	-	0	1	208-227	NON CYTOPLASMIC->TM->CYTOPLASMIC	1	208-227	CYTOPLASMIC->TM->NON CYTOPLASMIC	1	208-227	CYTOPLASMIC->TM->NON CYTOPLASMIC	membrane_anchor	CYTOPLASMIC->TM->NON CYTOPLASMIC	2026-02-03
QBB68691.1	464	-	0	1	220-247	CYTOPLASMIC->TM->NON CYTOPLASMIC	1	220-237	CYTOPLASMIC->TM->NON CYTOPLASMIC	1	220-237	CYTOPLASMIC->TM->NON CYTOPLASMIC	membrane_anchor	CYTOPLASMIC->TM->NON CYTOPLASMIC	2026-03-03
XRZ01887.1	453	-	0	1	209-236	CYTOPLASMIC->TM->NON CYTOPLASMIC	1	209-226	CYTOPLASMIC->TM->NON CYTOPLASMIC	1	209-226	CYTOPLASMIC->TM->NON CYTOPLASMIC	membrane_anchor	CYTOPLASMIC->TM->NON CYTOPLASMIC	2026-03-03
NP_460552.1	439	-	0	1	233-252	CYTOPLASMIC->TM->NON CYTOPLASMIC	0	-	NON CYTOPLASMIC	1	233-252	CYTOPLASMIC->TM->NON CYTOPLASMIC	membrane_anchor	CYTOPLASMIC->TM->NON CYTOPLASMIC	2026-02-03
WP_312568824.1	517	-	0	1	247-264	NON CYTOPLASMIC->TM->CYTOPLASMIC	2	218-240;247-264	NON CYTOPLASMIC->TM->CYTOPLASMIC->TM->NON CYTOPLASMIC	1	247-264	CYTOPLASMIC->TM->NON CYTOPLASMIC	membrane_anchor	NON CYTOPLASMIC->TM->CYTOPLASMIC	2026-01-03
WP_416233229.1	477	-	0	1	202-221	CYTOPLASMIC->TM->NON CYTOPLASMIC	0	-	NON CYTOPLASMIC	1	202-219	CYTOPLASMIC->TM->NON CYTOPLASMIC	membrane_anchor	CYTOPLASMIC->TM->NON CYTOPLASMIC	2026-02-03
MBO4335686.1	423	-	0	1	195-213	NON CYTOPLASMIC->TM->CYTOPLASMIC	1	195-212	CYTOPLASMIC->TM->NON CYTOPLASMIC	1	195-212	CYTOPLASMIC->TM->NON CYTOPLASMIC	membrane_anchor	CYTOPLASMIC->TM->NON CYTOPLASMIC	2026-02-03
MAR89440.1	437	-	0	1	167-184	CYTOPLASMIC->TM->NON CYTOPLASMIC	1	167-184	CYTOPLASMIC->TM->NON CYTOPLASMIC	1	167-183	CYTOPLASMIC->TM->NON CYTOPLASMIC	membrane_anchor	CYTOPLASMIC->TM->NON CYTOPLASMIC	2026-03-03
WP_331853313.1	503	-	0	1	207-230	CYTOPLASMIC->TM->NON CYTOPLASMIC	1	207-229	CYTOPLASMIC->TM->NON CYTOPLASMIC	1	209-229	CYTOPLASMIC->TM->NON CYTOPLASMIC	membrane_anchor	CYTOPLASMIC->TM->NON CYTOPLASMIC	2026-03-03
WP_075181809.1	395	-	0	2	199-220;240-259	CYTOPLASMIC->TM->NON CYTOPLASMIC->TM->CYTOPLASMIC	2	199-221;231-253	CYTOPLASMIC->TM->NON CYTOPLASMIC->TM->CYTOPLASMIC	1	199-219	CYTOPLASMIC->TM->NON CYTOPLASMIC	multipass	CYTOPLASMIC->TM->NON CYTOPLASMIC->TM->CYTOPLASMIC	2026-02-03
MBJ7415535.1	463	-	0	1	232-253	NON CYTOPLASMIC->TM->CYTOPLASMIC	1	232-254	CYTOPLASMIC->TM->NON CYTOPLASMIC	1	233-253	CYTOPLASMIC->TM->NON CYTOPLASMIC	membrane_anchor	CYTOPLASMIC->TM->NON CYTOPLASMIC	2026-02-03
WP_002730605.1	455	-	0	1	196-214	CYTOPLASMIC->TM->NON CYTOPLASMIC	2	163-185;192-214	NON CYTOPLASMIC->TM->CYTOPLASMIC->TM->NON CYTOPLASMIC	1	204-213	CYTOPLASMIC->TM->NON CYTOPLASMIC	membrane_anchor	CYTOPLASMIC->TM->NON CYTOPLASMIC	2026-02-03
MEQ8710138.1	514	-	0	1	194-212	CYTOPLASMIC->TM->NON CYTOPLASMIC	2	159-181;194-212	NON CYTOPLASMIC->TM->CYTOPLASMIC->TM->NON CYTOPLASMIC	1	195-212	CYTOPLASMIC->TM->NON CYTOPLASMIC	membrane_anchor	CYTOPLASMIC->TM->NON CYTOPLASMIC	2026-02-03
MEI6559920.1	502	-	0	1	190-209	CYTOPLASMIC->TM->NON CYTOPLASMIC	1	190-209	CYTOPLASMIC->TM->NON CYTOPLASMIC	1	190-205	CYTOPLASMIC->TM->NON CYTOPLASMIC	membrane_anchor	CYTOPLASMIC->TM->NON CYTOPLASMIC	2026-03-03
MBV8393449.1	517	-	0	1	197-218	NON CYTOPLASMIC->TM->CYTOPLASMIC	1	196-218	NON CYTOPLASMIC->TM->CYTOPLASMIC	1	198-218	CYTOPLASMIC->TM->NON CYTOPLASMIC	membrane_anchor	NON CYTOPLASMIC->TM->CYTOPLASMIC	2026-02-03
WP_214271639.1	508	-	0	1	184-202	CYTOPLASMIC->TM->NON CYTOPLASMIC	1	184-202	CYTOPLASMIC->TM->NON CYTOPLASMIC	1	182-202	CYTOPLASMIC->TM->NON CYTOPLASMIC	membrane_anchor	CYTOPLASMIC->TM->NON CYTOPLASMIC	2026-03-03
WP_392432584.1	424	-	0	1	215-237	CYTOPLASMIC->TM->NON CYTOPLASMIC	1	215-237	CYTOPLASMIC->TM->NON CYTOPLASMIC	1	218-227	CYTOPLASMIC->TM->NON CYTOPLASMIC	membrane_anchor	CYTOPLASMIC->TM->NON CYTOPLASMIC	2026-03-03
HEX4569127.1	527	-	0	1	186-204	CYTOPLASMIC->TM->NON CYTOPLASMIC	1	186-208	NON CYTOPLASMIC->TM->CYTOPLASMIC	1	186-204	CYTOPLASMIC->TM->NON CYTOPLASMIC	membrane_anchor	CYTOPLASMIC->TM->NON CYTOPLASMIC	2026-02-03
WP_295449767.1	366	-	0	1	192-213	CYTOPLASMIC->TM->NON CYTOPLASMIC	1	192-214	CYTOPLASMIC->TM->NON CYTOPLASMIC	1	193-213	CYTOPLASMIC->TM->NON CYTOPLASMIC	membrane_anchor	CYTOPLASMIC->TM->NON CYTOPLASMIC	2026-03-03
MEG2139163.1	409	-	0	1	198-218	NON CYTOPLASMIC->TM->CYTOPLASMIC	1	198-220	CYTOPLASMIC->TM->NON CYTOPLASMIC	1	208-217	CYTOPLASMIC->TM->NON CYTOPLASMIC	membrane_anchor	CYTOPLASMIC->TM->NON CYTOPLASMIC	2026-02-03
WP_379878199.1	535	-	0	1	188-209	NON CYTOPLASMIC->TM->CYTOPLASMIC	1	187-209	CYTOPLASMIC->TM->NON CYTOPLASMIC	1	189-209	CYTOPLASMIC->TM->NON CYTOPLASMIC	membrane_anchor	CYTOPLASMIC->TM->NON CYTOPLASMIC	2026-02-03
WP_141246940.1	479	-	0	1	196-213	CYTOPLASMIC->TM->NON CYTOPLASMIC	0	-	NON CYTOPLASMIC	1	196-213	CYTOPLASMIC->TM->NON CYTOPLASMIC	membrane_anchor	CYTOPLASMIC->TM->NON CYTOPLASMIC	2026-02-03
AKX51996.1	515	-	0	1	237-256	CYTOPLASMIC->TM->NON CYTOPLASMIC	1	237-259	CYTOPLASMIC->TM->NON CYTOPLASMIC	1	237-254	CYTOPLASMIC->TM->NON CYTOPLASMIC	membrane_anchor	CYTOPLASMIC->TM->NON CYTOPLASMIC	2026-03-03
WP_406547068.1	227	+	0	0	-	NON CYTOPLASMIC	0	-	NON CYTOPLASMIC	0	-	CYTOPLASMIC	soluble	NON CYTOPLASMIC	2026-02-03
MDD7022212.1	509	-	0	1	210-234	CYTOPLASMIC->TM->NON CYTOPLASMIC	1	213-235	CYTOPLASMIC->TM->NON CYTOPLASMIC	1	210-230	CYTOPLASMIC->TM->NON CYTOPLASMIC	membrane_anchor	CYTOPLASMIC->TM->NON CYTOPLASMIC	2026-03-03
MCX7354941.1	475	-	0	1	200-219	CYTOPLASMIC->TM->NON CYTOPLASMIC	1	197-219	CYTOPLASMIC->TM->NON CYTOPLASMIC	1	200-218	CYTOPLASMIC->TM->NON CYTOPLASMIC	membrane_anchor	CYTOPLASMIC->TM->NON CYTOPLASMIC	2026-03-03
MGN1394092.1	487	-	0	1	210-234	CYTOPLASMIC->TM->NON CYTOPLASMIC	1	212-234	CYTOPLASMIC->TM->NON CYTOPLASMIC	1	213-223	CYTOPLASMIC->TM->NON CYTOPLASMIC	membrane_anchor	CYTOPLASMIC->TM->NON CYTOPLASMIC	2026-03-03
WP_267329637.1	274	-	0	0	-	NON CYTOPLASMIC	0	-	NON CYTOPLASMIC	0	-	CYTOPLASMIC	soluble	NON CYTOPLASMIC	2026-02-03
MBO6258047.1	567	-	0	1	199-219	CYTOPLASMIC->TM->NON CYTOPLASMIC	1	197-219	CYTOPLASMIC->TM->NON CYTOPLASMIC	1	199-219	CYTOPLASMIC->TM->NON CYTOPLASMIC	membrane_anchor	CYTOPLASMIC->TM->NON CYTOPLASMIC	2026-03-03
WP_247100590.1	631	-	0	1	232-265	NON CYTOPLASMIC->TM->CYTOPLASMIC	1	243-265	CYTOPLASMIC->TM->NON CYTOPLASMIC	1	246-264	CYTOPLASMIC->TM->NON CYTOPLASMIC	membrane_anchor	CYTOPLASMIC->TM->NON CYTOPLASMIC	2026-02-03
WP_269901623.1	530	-	0	1	239-257	CYTOPLASMIC->TM->NON CYTOPLASMIC	1	238-257	CYTOPLASMIC->TM->NON CYTOPLASMIC	1	240-256	CYTOPLASMIC->TM->NON CYTOPLASMIC	membrane_anchor	CYTOPLASMIC->TM->NON CYTOPLASMIC	2026-03-03
WP_038020572.1	410	-	0	1	205-226	NON CYTOPLASMIC->TM->CYTOPLASMIC	1	205-227	CYTOPLASMIC->TM->NON CYTOPLASMIC	1	207-227	CYTOPLASMIC->TM->NON CYTOPLASMIC	membrane_anchor	CYTOPLASMIC->TM->NON CYTOPLASMIC	2026-02-03
WP_028877972.1	439	-	0	1	184-205	CYTOPLASMIC->TM->NON CYTOPLASMIC	1	184-206	CYTOPLASMIC->TM->NON CYTOPLASMIC	1	184-205	CYTOPLASMIC->TM->NON CYTOPLASMIC	membrane_anchor	CYTOPLASMIC->TM->NON CYTOPLASMIC	2026-03-03
SUB36748.1	193	-	0	0	-	NON CYTOPLASMIC	0	-	NON CYTOPLASMIC	0	-	CYTOPLASMIC	soluble	NON CYTOPLASMIC	2026-02-03
WP_442021425.1	526	-	0	1	243-260	CYTOPLASMIC->TM->NON CYTOPLASMIC	1	243-260	CYTOPLASMIC->TM->NON CYTOPLASMIC	1	243-258	CYTOPLASMIC->TM->NON CYTOPLASMIC	membrane_anchor	CYTOPLASMIC->TM->NON CYTOPLASMIC	2026-03-03
WP_247100589.1	384	-	0	1	270-293	CYTOPLASMIC->TM->NON CYTOPLASMIC	1	265-287	CYTOPLASMIC->TM->NON CYTOPLASMIC	1	270-287	CYTOPLASMIC->TM->NON CYTOPLASMIC	membrane_anchor	CYTOPLASMIC->TM->NON CYTOPLASMIC	2026-03-03
NLY27174.1	550	-	0	1	268-286	NON CYTOPLASMIC->TM->CYTOPLASMIC	0	-	NON CYTOPLASMIC	1	277-286	CYTOPLASMIC->TM->NON CYTOPLASMIC	membrane_anchor	NON CYTOPLASMIC->TM->CYTOPLASMIC	2026-01-03
WP_338803485.1	635	-	0	1	378-395	CYTOPLASMIC->TM->NON CYTOPLASMIC	1	378-395	CYTOPLASMIC->TM->NON CYTOPLASMIC	1	378-395	CYTOPLASMIC->TM->NON CYTOPLASMIC	membrane_anchor	CYTOPLASMIC->TM->NON CYTOPLASMIC	2026-03-03
WP_296395708.1	447	-	0	1	197-218	NON CYTOPLASMIC->TM->CYTOPLASMIC	0	-	NON CYTOPLASMIC	1	200-218	CYTOPLASMIC->TM->NON CYTOPLASMIC	membrane_anchor	NON CYTOPLASMIC->TM->CYTOPLASMIC	2026-01-03
WP_114393932.1	419	-	0	0	-	NON CYTOPLASMIC	0	-	NON CYTOPLASMIC	1	178-187	CYTOPLASMIC->TM->NON CYTOPLASMIC	soluble	NON CYTOPLASMIC	2026-02-03
MBQ8477231.1	396	+	0	1	239-261	NON CYTOPLASMIC->TM->CYTOPLASMIC	1	237-259	CYTOPLASMIC->TM->NON CYTOPLASMIC	1	240-256	CYTOPLASMIC->TM->NON CYTOPLASMIC	membrane_anchor	CYTOPLASMIC->TM->NON CYTOPLASMIC	2026-02-03
MBV9833407.1	445	-	0	1	187-208	CYTOPLASMIC->TM->NON CYTOPLASMIC	1	186-208	CYTOPLASMIC->TM->NON CYTOPLASMIC	1	190-208	CYTOPLASMIC->TM->NON CYTOPLASMIC	membrane_anchor	CYTOPLASMIC->TM->NON CYTOPLASMIC	2026-03-03
MCR5085590.1	126	+	0	0	-	NON CYTOPLASMIC	0	-	NON CYTOPLASMIC	0	-	CYTOPLASMIC	soluble	NON CYTOPLASMIC	2026-02-03
MBQ4246190.1	521	-	0	1	306-327	CYTOPLASMIC->TM->NON CYTOPLASMIC	1	309-327	NON CYTOPLASMIC->TM->CYTOPLASMIC	1	317-326	CYTOPLASMIC->TM->NON CYTOPLASMIC	membrane_anchor	CYTOPLASMIC->TM->NON CYTOPLASMIC	2026-02-03
WP_076413409.1	459	-	0	2	127-147;198-215	CYTOPLASMIC->TM->NON CYTOPLASMIC->TM->CYTOPLASMIC	1	198-220	CYTOPLASMIC->TM->NON CYTOPLASMIC	1	198-215	CYTOPLASMIC->TM->NON CYTOPLASMIC	membrane_anchor	CYTOPLASMIC->TM->NON CYTOPLASMIC	2026-02-03
MDT3664215.1	647	-	0	1	223-247	CYTOPLASMIC->TM->NON CYTOPLASMIC	1	229-251	CYTOPLASMIC->TM->NON CYTOPLASMIC	1	237-246	CYTOPLASMIC->TM->NON CYTOPLASMIC	membrane_anchor	CYTOPLASMIC->TM->NON CYTOPLASMIC	2026-03-03
MDD6545280.1	604	-	0	1	234-256	CYTOPLASMIC->TM->NON CYTOPLASMIC	1	234-256	CYTOPLASMIC->TM->NON CYTOPLASMIC	1	236-256	CYTOPLASMIC->TM->NON CYTOPLASMIC	membrane_anchor	CYTOPLASMIC->TM->NON CYTOPLASMIC	2026-03-03
RMR14000.1	195	+	0	0	-	NON CYTOPLASMIC	0	-	NON CYTOPLASMIC	0	-	CYTOPLASMIC	soluble	NON CYTOPLASMIC	2026-02-03
OFW83709.1	409	-	0	1	198-220	CYTOPLASMIC->TM->NON CYTOPLASMIC	1	198-220	CYTOPLASMIC->TM->NON CYTOPLASMIC	1	203-212	CYTOPLASMIC->TM->NON CYTOPLASMIC	membrane_anchor	CYTOPLASMIC->TM->NON CYTOPLASMIC	2026-03-03
WP_108645466.1	436	-	0	1	232-250	CYTOPLASMIC->TM->NON CYTOPLASMIC	1	233-250	CYTOPLASMIC->TM->NON CYTOPLASMIC	1	233-250	CYTOPLASMIC->TM->NON CYTOPLASMIC	membrane_anchor	CYTOPLASMIC->TM->NON CYTOPLASMIC	2026-03-03
WP_417513549.1	486	-	0	1	190-209	CYTOPLASMIC->TM->NON CYTOPLASMIC	1	188-210	CYTOPLASMIC->TM->NON CYTOPLASMIC	1	190-209	CYTOPLASMIC->TM->NON CYTOPLASMIC	membrane_anchor	CYTOPLASMIC->TM->NON CYTOPLASMIC	2026-03-03
GAB3129151.1	480	-	0	1	204-222	CYTOPLASMIC->TM->NON CYTOPLASMIC	1	204-226	CYTOPLASMIC->TM->NON CYTOPLASMIC	1	204-220	CYTOPLASMIC->TM->NON CYTOPLASMIC	membrane_anchor	CYTOPLASMIC->TM->NON CYTOPLASMIC	2026-03-03
ELR2001527.1	457	-	0	1	251-270	CYTOPLASMIC->TM->NON CYTOPLASMIC	0	-	NON CYTOPLASMIC	1	251-270	CYTOPLASMIC->TM->NON CYTOPLASMIC	membrane_anchor	CYTOPLASMIC->TM->NON CYTOPLASMIC	2026-02-03
PWC40180.1	431	-	0	1	190-211	CYTOPLASMIC->TM->NON CYTOPLASMIC	0	-	NON CYTOPLASMIC	1	191-211	CYTOPLASMIC->TM->NON CYTOPLASMIC	membrane_anchor	CYTOPLASMIC->TM->NON CYTOPLASMIC	2026-02-03
WP_246915045.1	592	-	0	1	231-250	CYTOPLASMIC->TM->NON CYTOPLASMIC	1	231-250	CYTOPLASMIC->TM->NON CYTOPLASMIC	1	232-249	CYTOPLASMIC->TM->NON CYTOPLASMIC	membrane_anchor	CYTOPLASMIC->TM->NON CYTOPLASMIC	2026-03-03
HMN82447.1	454	-	0	1	209-228	CYTOPLASMIC->TM->NON CYTOPLASMIC	1	209-228	NON CYTOPLASMIC->TM->CYTOPLASMIC	1	209-225	CYTOPLASMIC->TM->NON CYTOPLASMIC	membrane_anchor	CYTOPLASMIC->TM->NON CYTOPLASMIC	2026-02-03
MEB3323322.1	217	+	0	1	185-203	NON CYTOPLASMIC->TM->CYTOPLASMIC	1	184-203	NON CYTOPLASMIC->TM->CYTOPLASMIC	1	185-203	CYTOPLASMIC->TM->NON CYTOPLASMIC	membrane_anchor	NON CYTOPLASMIC->TM->CYTOPLASMIC	2026-02-03
MBP8035579.1	373	+	0	1	182-200	NON CYTOPLASMIC->TM->CYTOPLASMIC	1	181-200	NON CYTOPLASMIC->TM->CYTOPLASMIC	1	182-200	CYTOPLASMIC->TM->NON CYTOPLASMIC	membrane_anchor	NON CYTOPLASMIC->TM->CYTOPLASMIC	2026-02-03
WP_374279546.1	462	-	0	1	189-210	NON CYTOPLASMIC->TM->CYTOPLASMIC	1	187-209	CYTOPLASMIC->TM->NON CYTOPLASMIC	1	194-203	CYTOPLASMIC->TM->NON CYTOPLASMIC	membrane_anchor	CYTOPLASMIC->TM->NON CYTOPLASMIC	2026-02-03
WP_026350024.1	254	-	0	1	185-206	CYTOPLASMIC->TM->NON CYTOPLASMIC	1	187-209	CYTOPLASMIC->TM->NON CYTOPLASMIC	1	185-205	CYTOPLASMIC->TM->NON CYTOPLASMIC	membrane_anchor	CYTOPLASMIC->TM->NON CYTOPLASMIC	2026-03-03
WP_417792884.1	450	-	0	1	191-209	NON CYTOPLASMIC->TM->CYTOPLASMIC	0	-	NON CYTOPLASMIC	1	193-209	CYTOPLASMIC->TM->NON CYTOPLASMIC	membrane_anchor	NON CYTOPLASMIC->TM->CYTOPLASMIC	2026-01-03
WP_007195691.1	384	-	0	1	202-221	CYTOPLASMIC->TM->NON CYTOPLASMIC	1	202-221	NON CYTOPLASMIC->TM->CYTOPLASMIC	1	202-221	CYTOPLASMIC->TM->NON CYTOPLASMIC	membrane_anchor	CYTOPLASMIC->TM->NON CYTOPLASMIC	2026-02-03
WP_113746225.1	505	-	0	1	219-236	NON CYTOPLASMIC->TM->CYTOPLASMIC	1	215-237	CYTOPLASMIC->TM->NON CYTOPLASMIC	1	219-236	CYTOPLASMIC->TM->NON CYTOPLASMIC	membrane_anchor	CYTOPLASMIC->TM->NON CYTOPLASMIC	2026-02-03
HCB13878.1	147	+	0	0	-	NON CYTOPLASMIC	0	-	NON CYTOPLASMIC	0	-	CYTOPLASMIC	soluble	NON CYTOPLASMIC	2026-02-03
MEM8799566.1	643	-	0	1	214-234	CYTOPLASMIC->TM->NON CYTOPLASMIC	1	214-236	CYTOPLASMIC->TM->NON CYTOPLASMIC	1	212-232	CYTOPLASMIC->TM->NON CYTOPLASMIC	membrane_anchor	CYTOPLASMIC->TM->NON CYTOPLASMIC	2026-03-03
HIV15137.1	538	-	0	1	209-230	NON CYTOPLASMIC->TM->CYTOPLASMIC	1	208-230	CYTOPLASMIC->TM->NON CYTOPLASMIC	1	210-230	CYTOPLASMIC->TM->NON CYTOPLASMIC	membrane_anchor	CYTOPLASMIC->TM->NON CYTOPLASMIC	2026-02-03
HHJ16977.1	474	-	0	1	188-205	CYTOPLASMIC->TM->NON CYTOPLASMIC	1	188-205	CYTOPLASMIC->TM->NON CYTOPLASMIC	1	188-204	CYTOPLASMIC->TM->NON CYTOPLASMIC	membrane_anchor	CYTOPLASMIC->TM->NON CYTOPLASMIC	2026-03-03
HVG82489.1	376	-	0	1	182-203	CYTOPLASMIC->TM->NON CYTOPLASMIC	0	-	NON CYTOPLASMIC	1	182-200	CYTOPLASMIC->TM->NON CYTOPLASMIC	membrane_anchor	CYTOPLASMIC->TM->NON CYTOPLASMIC	2026-02-03
MET1028893.1	506	-	0	1	186-207	CYTOPLASMIC->TM->NON CYTOPLASMIC	2	15-37;185-207	NON CYTOPLASMIC->TM->CYTOPLASMIC->TM->NON CYTOPLASMIC	1	189-205	CYTOPLASMIC->TM->NON CYTOPLASMIC	membrane_anchor	CYTOPLASMIC->TM->NON CYTOPLASMIC	2026-02-03
WP_176326530.1	417	-	0	1	218-237	CYTOPLASMIC->TM->NON CYTOPLASMIC	0	-	NON CYTOPLASMIC	1	218-236	CYTOPLASMIC->TM->NON CYTOPLASMIC	membrane_anchor	CYTOPLASMIC->TM->NON CYTOPLASMIC	2026-02-03
MGQ3032278.1	240	+	0	1	187-206	NON CYTOPLASMIC->TM->CYTOPLASMIC	1	187-209	CYTOPLASMIC->TM->NON CYTOPLASMIC	1	187-206	CYTOPLASMIC->TM->NON CYTOPLASMIC	membrane_anchor	CYTOPLASMIC->TM->NON CYTOPLASMIC	2026-02-03
MGL5039424.1	171	+	0	1	138-154	CYTOPLASMIC->TM->NON CYTOPLASMIC	0	-	NON CYTOPLASMIC	0	-	CYTOPLASMIC	soluble	CYTOPLASMIC->TM->NON CYTOPLASMIC	2026-01-03
WP_371242938.1	424	-	0	1	219-237	CYTOPLASMIC->TM->NON CYTOPLASMIC	0	-	NON CYTOPLASMIC	1	219-234	CYTOPLASMIC->TM->NON CYTOPLASMIC	membrane_anchor	CYTOPLASMIC->TM->NON CYTOPLASMIC	2026-02-03
MBD5641840.1	412	-	0	2	12-28;198-216	NON CYTOPLASMIC->TM->CYTOPLASMIC->TM->NON CYTOPLASMIC	1	195-217	CYTOPLASMIC->TM->NON CYTOPLASMIC	1	198-216	CYTOPLASMIC->TM->NON CYTOPLASMIC	membrane_anchor	CYTOPLASMIC->TM->NON CYTOPLASMIC	2026-02-03
MDZ7327014.1	478	-	0	1	190-208	CYTOPLASMIC->TM->NON CYTOPLASMIC	1	190-212	CYTOPLASMIC->TM->NON CYTOPLASMIC	1	190-208	CYTOPLASMIC->TM->NON CYTOPLASMIC	membrane_anchor	CYTOPLASMIC->TM->NON CYTOPLASMIC	2026-03-03

### Sheet: B. CCTOP
CCTOP
ID	Topology	Start	End	Reliability
QBB68691.1	inside	1	219	98
QBB68691.1	TMhelix	220	239	98
QBB68691.1	outside	240	464	98
XRZ01887.1	inside	1	208	98
XRZ01887.1	TMhelix	209	230	98
XRZ01887.1	outside	231	453	98
NP_460552.1	inside	1	231	98
NP_460552.1	TMhelix	232	251	98
NP_460552.1	outside	252	439	98
CBW15734.1	inside	1	207	88
CBW15734.1	TMhelix	208	227	88
CBW15734.1	outside	228	525	88

### Sheet: C. Evidence of SrfABC export
Secretion System	Mechanistic Requirements	SrfA Features	Verdict	Evidence
Sec, Tat	Specific signal peptide (N-terminal).	Absence of Sec/Tat signal peptides.	Excluded	Suppl. Table 3C, [1]
T1SS	Soluble substrates; C-terminal signal.	Contains a TM helix that permanently anchors the protein in the IM membrane.	Excluded	Suppl. Table 3C, [2]
T2SS	Sec/Tat dependent, transports only periplasmic proteins.	Absence of Sec/Tat signals; SrfA is a bitopic, non-soluble protein.	Excluded	Suppl. Table 3C,[3]
T3SS, T4SS, T6SS	Transport from the cytosol requires protein unfolding.	TM helix prevents passage through the channel; S-S bridges stabilize the structure before secretion.	Excluded	Suppl. Table 3C, [4]
T5SS	Requires a β-barrel domain for incorporation into the Outer Membrane (OM).	SrfA possesses an TM helix in the IM membrane and a lipocalin fold, not an OM β-barrel.	Excluded	[5]
OMV, O-IMV	Vesicle budding may contain IM, OM, and periplasmic fragments.	TM helix allows for membrane budding, and S-S bridges stabilize the complex inside the vesicle.	Supported	[6,7]
Notes:
Structural and topological evidence excluding canonical secretion systems (T1-6SS) in favor of vesicle-mediated export (OMV, O-IMV) for the SrfABC complex.
Sec: Secretory pathway (general secretory pathway for unfolded proteins). Tat: Twin-Arginine Translocation pathway (for folded proteins),
T1SS–T6SS: Type I to Type VI Secretion Systems, OMV: Outer Membrane Vesicles , O-IMV: Outer-Inner Membrane Vesicles (vesicles containing both IM and OM fragments),
IM: Inner Membrane (cytoplasmic membrane), OM: Outer Membrane, TM: Transmembrane helix (hydrophobic segment anchoring the protein in the bilayer),
S–S bridges: Disulfide bonds/bridges formed between conserved cysteine residues.
[1]	Teufel, F. et al. SignalP 6.0 predicts all five types of signal peptides using protein language models. Nat. Biotechnol. 40, 1023–1025 (2022).
[2]	Spitz O.Erenburg IN.Beer T.Kanonenberg K.Holland IB.Schmitt L. 2019. Type I Secretion Systems—One Mechanism for All?. Microbiol Spectr 7:10.1128/microbiolspec.psib-0003-2018.
[3]	Korotkov, K., Sandkvist, M. & Hol, W. The type II secretion system: biogenesis, molecular architecture and mechanism. Nat Rev Microbiol 10, 336–351 (2012). https://doi.org/10.1038/nrmicro2762
[4]	Costa, T., Felisberto-Rodrigues, C., Meir, A. et al. Secretion systems in Gram-negative bacteria: structural and mechanistic insights. Nat Rev Microbiol 13, 343–359 (2015). https://doi.org/10.1038/nrmicro3456
[5]	Jack C. Leo, Iwan Grin, Dirk Linke; Type V secretion: mechanism(s) of autotransport through the bacterial outer membrane. Philos Trans R Soc Lond B Biol Sci 19 April 2012; 367 (1592): 1088–1101. https://doi.org/10.1098/rstb.2011.0208
[6]	Valguarnera, E., Scott, N. E., Azimzadeh, P. & Feldman, M. F. Surface Exposure and Packing of Lipoproteins into Outer Membrane Vesicles Are Coupled Processes in Bacteroides. mSphere 3, 10.1128/msphere.00559-18 (2018).
[7]	Pérez-Cruz, C., Delgado, L., López-Iglesias, C. & Mercade, E. Outer-Inner Membrane Vesicles Naturally Secreted by Gram-Negative Pathogenic Bacteria. PLoS ONE 10, e0116896 (2015).
